# From silence to song: Testosterone triggers extensive transcriptional changes in the female canary HVC

**DOI:** 10.1101/2022.06.13.495861

**Authors:** Meng-Ching Ko, Carolina Frankl-Vilches, Antje Bakker, Nina Sohnius-Wilhelmi, Pepe Alcami, Manfred Gahr

**Affiliations:** Department of Behavioural Neurobiology, Max Planck Institute for Biological Intelligence, Seewiesen, 82319, Germany; Division of Neurobiology, Faculty of Biology, Ludwig-Maximilians-University Munich, Grosshaderner Strasse 2, 82152 Planegg-Martinsried, Germany

## Abstract

Seasonal song production in canaries, influenced by gonadal hormones, is a well-documented phenomenon. We explored testosterone-induced song development in adult female canaries—a behavior rarely exhibited naturally. Gene regulatory networks in the song-controlling brain area HVC were compared at multiple time points (1 hour to 14 days) post-treatment with those of placebo-treated controls, paralleling HVC and song development. Females began vocalizing within four days of testosterone treatment, with song complexity and HVC volume increasing progressively over two weeks. Rapid transcriptional changes involving 2,739 genes preceded song initiation. Over two weeks, 9,913 genes—approximately 64% of the canary’s protein-coding genome—were differentially expressed, with 98% being transiently regulated. These genes are linked to various biological functions, with early changes at the cellular level and later changes affecting the nervous system level after prolonged hormone exposure. Our findings suggest that testosterone-induced song development is accompanied by extensive and dynamic transcriptional changes in the HVC, implicating widespread neuronal involvement. The data reveal extensive transcriptomic changes, including alterations in steroid receptor expression and numerous transcription factors, coinciding with significant neural transformations. These changes underpin the gradual emergence of singing behavior, providing insights into the neural basis of seasonal behavioral patterns.
