## Supplementary Table 1 for "From silence to song: Testosterone triggers extensive transcriptional changes in the female canary HVC"

### Sheet: Sheet1
Group	Bird ID	Number of songs	Daily song rate (‰)	Song length (s)	Repetition rate (1/s)	Number of syllables per song	Slope coefficient α	Syllable length (ms)	Syllable interval (ms)	Wiener entropy	Peak freqency (kHz)
T7d	1	40	0.15 ± 0.22	6.1 ± 3.3	7.8 ± 1.4	46 ± 24	-0.76 ± 0.60	77 ± 60	56 ± 121	-10 ± 1.4	3.0 ± 0.91
T7d	2	0	-	-	-	-	-	-	-	-	-
T7d	3	796	2.5 ± 2.4	5.0 ± 3.4	6.2 ± 0.72	31 ± 21	-0.31 ± 0.60	59 ± 21	104 ± 90	-12 ± 1.8	2.7 ± 0.43
T7d	4	2	0.01	1.7 ± 0.19	4.8 ± 0.55	8 ± 0	-1.0 ± 0.77	117 ± 185	101 ± 79	-8.5 ± 1.9	4.2 ± 1.3
T7d	5	1	0.0057	1.8	5.4	10	-0.46	103 ± 130	91 ± 23	-11 ± 0.84	2.8 ± 0.90
T7d	6	1	0.0067	2.2	2.8	6	-0.36	122 ± 55	286 ± 328	-11 ± 1.0	3.4 ± 0.27
T14d	7	9	0.021 ± 0.028	4.6 ± 6.6	3.6 ± 1.9	8.2 ± 1.2	-0.68 ± 0.66	67 ± 27	129 ± 334	-11 ± 1.7	2.2 ± 2.2
T14d	8	96	0.43 ± 0.57	16 ± 12	4.8 ± 0.97	80 ± 69	-0.30 ± 0.50	108 ± 86	91 ± 230	-9.7 ± 1.3	2.4 ± 0.75
T14d	9	785	2.4 ± 1.6	11 ± 7.4	14 ± 3.8	148 ± 103	-0.85 ± 0.56	46 ± 50	27 ± 149	-11 ± 1.9	3.1 ± 0.8
T14d	10	1700	1.8 ± 1.9	3.1 ± 1.2	11 ± 1.4	32 ± 12	-0.75 ± 0.56	63 ± 35	33 ± 56	-11 ± 1.1	3.3 ± 0.67
T14d	11	1745	2.7 ± 2.6	6.6 ± 4.5	5.4 ± 1.4	37 ± 30	-0.42 ± 0.53	92 ± 65	88 ± 81	-10 ± 0.89	2.8 ± 0.60
T14d	12	145	0.51 ± 0.71	10 ± 6.5	7.9 ± 0.85	82 ± 52	-0.46 ± 0.47	72 ± 38	54 ± 60	-13 ± 2.6	3.4 ± 0.59
