## Supplementary Table 2 for "From silence to song: Testosterone triggers extensive transcriptional changes in the female canary HVC"

### Sheet: Model estimates
Fig. 1B) model: log(Plasma androgen level) ~ BeforeSacrifice + Group + BeforeSacrifice:Group + (1|Date) + (1|Bird)
Variable			Estimate	95 % Credible interval of estimate
Plasma androgen level	Fixed effects β	BeforeSacrifice	0.290154	-0.513073	1.08692
		T1h	0.0568259	-0.705492	0.809416
		T3h	0.273288	-0.526843	1.04723
		T8h	1.64625	0.874486	2.40902	*
		T3d	1.25468	0.475381	2.01757	*
		T7d	0.647141	-0.200317	1.49127
		T14d	0.595599	-0.198013	1.39589
		BeforeSacrifice:T1h	6.78821	5.70115	7.85386	*
		BeforeSacrifice:T3h	6.90812	5.83983	8.01403	*
		BeforeSacrifice:T8h	5.02122	3.92612	6.11833	*
		BeforeSacrifice:T3d	4.85596	3.75762	5.9673	*
		BeforeSacrifice:T7d	5.16131	4.00911	6.33404	*
		BeforeSacrifice:T14d	4.75294	3.62826	5.87175	*
	Random factor σ2	Date	0.0586839	0.0357294	0.111937
		Bird	0	0	0
	Residual		0.297774	0.219183	0.43057
Fig. 1C) model: log(Daily song rate) ~ Day + (1|Bird) + (1|Group)
Variable			Estimate	95 % Credible interval of estimate
Daily song rate	Fixed effects β	1	-7.3791	-10.5202	-4.23116	*
		2	4.08595	0.520541	7.61606	*
		3	3.35462	-0.0404996	6.63065
		4	4.63507	1.4688	7.76974	*
		5	4.51554	1.33805	7.62223	*
		6	5.62592	2.43444	8.67445	*
		7	5.54042	2.41146	8.631	*
		8	5.51615	2.28287	8.66594	*
		9	5.76054	2.57527	8.95233	*
		10	6.99246	3.76238	10.255	*
		11	6.78807	3.57862	10.0521	*
		12	6.92024	3.69588	10.1084	*
		13	6.68931	3.47886	9.86705	*
		14	6.6229	3.33917	9.83281	*
	Random factor σ2	Bird	3.06272	1.66773	6.22002
		Group	0	0	0
	Residual		1.99566	1.42892	2.98538
Fig. 1D) model: log(Song length) ~ Day + (1|Bird) + (1|Group)
Variable			Estimate	95 % Credible interval of estimate
Song length	Fixed effects β	1	0.408878	-0.720181	1.54708
		2	0.30412	-0.758207	1.39465
		3	0.539235	-0.525883	1.62135
		4	0.65428	-0.416629	1.73048
		5	0.900018	-0.160119	1.97795
		6	1.01164	-0.0526204	2.08928
		7	1.16547	0.103559	2.2431	*
		8	1.21279	0.154644	2.28298	*
		9	1.17677	0.113224	2.25997	*
		10	1.21268	0.148528	2.29233	*
		11	1.31946	0.258615	2.41095	*
		12	1.5037	0.437954	2.59737	*
		13	1.3056	0.248539	2.39233	*
		14	1.76334	0.700617	2.85466	*
	Random factor σ2	Bird	0.220582	0.153608	0.384156
		Group	0.00964806	7.21281e-06	0.0383045
	Residual		0.296844	0.286016	0.308379
Fig. 1E) model: log(Number of syllables per song) ~ Day + (1|Bird) + (1|Group)
Variable			Estimate	95 % Credible interval of estimate
Syllable repetition rate	Fixed effects β	1	1.67163	0.34478	3.00289	*
		2	0.760753	-0.485976	1.98253
		3	0.996046	-0.233052	2.22019
		4	1.17095	-0.0661016	2.38905
		5	1.44553	0.213363	2.65801	*
		6	1.49181	0.262684	2.70314	*
		7	1.58312	0.354036	2.80048	*
		8	1.63824	0.406994	2.85891	*
		9	1.77612	0.547332	2.98844	*
		10	1.75433	0.522229	2.97041	*
		11	1.871	0.63653	3.08379	*
		12	2.03249	0.796777	3.24743	*
		13	1.83822	0.606811	3.05763	*
		14	2.27821	1.02619	3.50226	*
	Random factor σ2	Bird	0.529235	0.318886	0.996429
		Group	0.0338322	2.4118e-05	0.133517
	Residual		0.379344	0.36542	0.394283
Fig. 1F) model: log(Syllable repetition rate) ~ Day + (1|Bird) + (1|Group)
Variable			Estimate	95 % Credible interval of estimate
Syllable repetition rate	Fixed effects β	1	1.27893	0.716108	1.85277	*
		2	0.456618	-0.0460064	0.949182
		3	0.457841	-0.0376781	0.951366
		4	0.516718	0.0179876	1.0078	*
		5	0.545167	0.0484169	1.03398	*
		6	0.480102	-0.0154342	0.968464
		7	0.417144	-0.0783674	0.907922
		8	0.425408	-0.0709742	0.917523
		9	0.599228	0.10384	1.08798	*
		10	0.541363	0.0446369	1.03162	*
		11	0.551277	0.0535939	1.04021	*
		12	0.528824	0.0306452	1.01863	*
		13	0.532806	0.0363586	1.02442	*
		14	0.515107	0.0103523	1.00859	*
	Random factor σ2	Bird	0.213235	0.142707	0.429493
		Group	7.3012e-09	3.40005e-12	2.05239e-08
	Residual		0.0616556	0.0593926	0.0640837
Fig. S3A) model: log(Daily song rate) ~ Group + (1|Bird)
Variable			Estimate	95 % Credible interval of estimate
Daily song rate	Fixed effects β	T7d	-3.27389	-5.2966	-1.21889	*
		T14d	1.08768	-1.56806	3.73921
	Random factor σ2		3.33979	1.7382	5.8925
	Residual	Bird	2.99232	1.97012	5.05439
Fig. S3B) model: log(Song length) ~ Group + (1|Bird)
Variable			Estimate	95 % Credible interval of estimate
Song length	Fixed effects β	T7d	1.16821	0.664837	1.67514	*
		T14d	-0.0112354	-0.656519	0.624505
	Random factor σ2		0.211494	0.124322	0.347035
	Residual	Bird	0.363684	0.34191	0.386862
Fig. S3C) model: log(Syllable repetition rate) ~ Group + (1|Bird)
Variable			Estimate	95 % Credible interval of estimate
Syllable repetition rate	Fixed effects β	T7d	1.65355	1.28465	2.02388	*
		T14d	0.177651	-0.314236	0.659335
	Random factor σ2		0.15657	0.110164	0.231885
	Residual	Bird	0.0454427	0.0428528	0.048338
Fig. S3D) model: log(Number of syllables in a song) ~ Group + (1|Bird)
Variable			Estimate	95 % Credible interval of estimate
Number of syllables in a song	Fixed effects β	T7d	2.77596	2.04367	3.49589	*
		T14d	0.206871	-0.731665	1.17524
	Random factor σ2		0.532298	0.336485	0.835705
	Residual	Bird	0.399108	0.375655	0.424761
Fig. 3D) model: sqrt(Normalized stained area) ~ Group + (1|Section)
Probe			Estimate	95 % Credible interval of estimate
ALDH1A2	Fixed effects β	T14d	0.240459	0.212906	0.267377	*
		T7d	0.0739506	0.0350106	0.113662	*
	Random factor σ2		0	0	0
	Residual	Slide	0.00211514	0.00124152	0.00421168
AR	Fixed effects β	CON	0.192426	0.163192	0.223501	*
		T14d	0.0498419	0.0190831	0.0812814	*
	Random factor σ2		0.000890387	0.000362337	0.00186298
	Residual	Slide	0.000554859	0.000304618	0.00126913
HSD17B12	Fixed effects β	T14d	0.215556	0.163499	0.267235	*
		T3d	0.0894467	0.0130183	0.165351	*
	Random factor σ2		0	0	0
	Residual	Slide	0.00388158	0.00194973	0.0110539
SRD5A2	Fixed effects β	CON	0.086679	0.0313273	0.142067	*
		T8h	0.138464	0.0804499	0.196535	*
	Random factor σ2		0.00183369	0.000773368	0.00419696
	Residual	Slide	0.000471698	0.000217838	0.00177009
UTS2B	Fixed effects β	CON	0.169683	0.120405	0.21801	*
		T7d	0.104124	0.0495345	0.159567	*
	Random factor σ2		0.000687401	0.000176324	0.00189221
	Residual	Slide	0.00237104	0.00131634	0.00552089
