## Supplementary Table 3 for "From silence to song: Testosterone triggers extensive transcriptional changes in the female canary HVC"

### Sheet: Posterior Probability
Fig. 1B) model: log(Plasma androgen level) ~ BeforeSacrifice + Group + BeforeSacrifice:Group + (1|Date) + (1|Bird)
Comparison	Posterior probability	Significance
CON (sacrifice > before)	0.7654
T1h (sacrifice > before)	1	*
T3h (sacrifice > before)	1	*
T8h (sacrifice > before)	1	*
T3d (sacrifice > before)	1	*
T7d (sacrifice > before)	1	*
T14d (sacrifice > before)	1	*
T1h (sacrifice > sacrifice (CON))	1	*
T3h (sacrifice > sacrifice (CON))	1	*
T8h (sacrifice > sacrifice (CON))	1	*
T3d (sacrifice > sacrifice (CON))	1	*
T7d (sacrifice > sacrifice (CON))	1	*
T14d (sacrifice > sacrifice (CON))	1	*
T3h (sacrifice > sacrifice (T1h))	0.8304
T8h (sacrifice > sacrifice (T1h))	0.3265
T3d (sacrifice > sacrifice (T1h))	0.0267
T7d (sacrifice > sacrifice (T1h))	0.0053
T14d (sacrifice > sacrifice (T1h))	0.0001
T8h (sacrifice > sacrifice (T3h))	0.0837
T3d (sacrifice > sacrifice (T3h))	0.0034
T7d (sacrifice > sacrifice (T3h))	0.0004
T14d (sacrifice > sacrifice (T3h))	0
T3d (sacrifice > sacrifice (T8h))	0.0743
T7d (sacrifice > sacrifice (T8h))	0.0161
T14d (sacrifice > sacrifice (T8h))	0.0012
T7d (sacrifice > sacrifice (T3d))	0.2259
T14d (sacrifice > sacrifice (T3d))	0.0289
T14d (sacrifice > sacrifice (T7d))	0.1194
Fig. 1C) model: log(Daily song rate) ~ Day + (1|Bird) + (1|Group)
DayN1	DayN2	Posterior probability	Significance (DayN2 > DayN1)
1	2	0.9885	*
1	3	0.9738	*
1	4	0.9975	*
1	5	0.9967	*
1	6	0.9994	*
1	7	0.9998	*
1	8	0.9992	*
1	9	0.9995	*
1	10	0.9999	*
1	11	1	*
1	12	1	*
1	13	0.9999	*
1	14	0.9997	*
2	3	0.2823
2	4	0.6793
2	5	0.6349
2	6	0.9044
2	7	0.8921
2	8	0.8703
2	9	0.9115
2	10	0.9874	*
2	11	0.9812	*
2	12	0.9869	*
2	13	0.9793	*
2	14	0.9754	*
3	4	0.9071
3	5	0.888
3	6	0.9916	*
3	7	0.9891	*
3	8	0.9768	*
3	9	0.989	*
3	10	0.9992	*
3	11	0.9993	*
3	12	0.999	*
3	13	0.9987	*
3	14	0.9989	*
4	5	0.4393
4	6	0.8981
4	7	0.877
4	8	0.8362
4	9	0.895
4	10	0.9952	*
4	11	0.9908	*
4	12	0.993	*
4	13	0.9894	*
4	14	0.9836	*
5	6	0.9276
5	7	0.9095
5	8	0.8659
5	9	0.9191
5	10	0.9971	*
5	11	0.9953	*
5	12	0.9956	*
5	13	0.992	*
5	14	0.99	*
6	7	0.446
6	8	0.4353
6	9	0.5635
6	10	0.9445
6	11	0.9207
6	12	0.9383
6	13	0.9035
6	14	0.8821
7	8	0.4844
7	9	0.6103
7	10	0.9611	*
7	11	0.9351
7	12	0.9514	*
7	13	0.9188
7	14	0.9043
8	9	0.6157
8	10	0.9502	*
8	11	0.921
8	12	0.94
8	13	0.9067
8	14	0.8881
9	10	0.9172
9	11	0.873
9	12	0.8985
9	13	0.8462
9	14	0.8235
10	11	0.407
10	12	0.4743
10	13	0.3705
10	14	0.3379
11	12	0.5601
11	13	0.4564
11	14	0.4191
12	13	0.3944
12	14	0.3644
13	14	0.4635
Fig. 1D) model: log(Song length) ~ Day + (1|Bird) + (1|Group)
DayN1	DayN2	Posterior probability	Significance (DayN2 > DayN1)
1	2	0.7151
1	3	0.8402
1	4	0.8858
1	5	0.9515	*
1	6	0.9686	*
1	7	0.9848	*
1	8	0.9887	*
1	9	0.9858	*
1	10	0.9884	*
1	11	0.9933	*
1	12	0.9977	*
1	13	0.9929	*
1	14	0.9996	*
2	3	0.999	*
2	4	1	*
2	5	1	*
2	6	1	*
2	7	1	*
2	8	1	*
2	9	1	*
2	10	1	*
2	11	1	*
2	12	1	*
2	13	1	*
2	14	1	*
3	4	0.9627	*
3	5	1	*
3	6	1	*
3	7	1	*
3	8	1	*
3	9	1	*
3	10	1	*
3	11	1	*
3	12	1	*
3	13	1	*
3	14	1	*
4	5	1	*
4	6	1	*
4	7	1	*
4	8	1	*
4	9	1	*
4	10	1	*
4	11	1	*
4	12	1	*
4	13	1	*
4	14	1	*
5	6	0.9998	*
5	7	1	*
5	8	1	*
5	9	1	*
5	10	1	*
5	11	1	*
5	12	1	*
5	13	1	*
5	14	1	*
6	7	1	*
6	8	1	*
6	9	1	*
6	10	1	*
6	11	1	*
6	12	1	*
6	13	1	*
6	14	1	*
7	8	0.8612
7	9	0.6024
7	10	0.904
7	11	0.9999	*
7	12	1	*
7	13	0.999	*
7	14	1	*
8	9	0.1724
8	10	0.5032
8	11	0.9962	*
8	12	1	*
8	13	0.9813	*
8	14	1	*
9	10	0.8805
9	11	1	*
9	12	1	*
9	13	0.9991	*
9	14	1	*
10	11	1	*
10	12	1	*
10	13	0.9937	*
10	14	1	*
11	12	1	*
11	13	0.3684
11	14	1	*
12	13	0
12	14	1	*
13	14	1	*
Fig. 1E) model: log(Number of syllables per song) ~ Day + (1|Bird) + (1|Group)
DayN1	DayN2	Posterior probability	Significance (DayN2 > DayN1)
1	2	0.891
1	3	0.9459
1	4	0.9692	*
1	5	0.9883	*
1	6	0.9911	*
1	7	0.994	*
1	8	0.9951	*
1	9	0.9979	*
1	10	0.9974	*
1	11	0.9987	*
1	12	0.9996	*
1	13	0.9985	*
1	14	1	*
2	3	0.9976	*
2	4	1	*
2	5	1	*
2	6	1	*
2	7	1	*
2	8	1	*
2	9	1	*
2	10	1	*
2	11	1	*
2	12	1	*
2	13	1	*
2	14	1	*
3	4	0.9926	*
3	5	1	*
3	6	1	*
3	7	1	*
3	8	1	*
3	9	1	*
3	10	1	*
3	11	1	*
3	12	1	*
3	13	1	*
3	14	1	*
4	5	1	*
4	6	1	*
4	7	1	*
4	8	1	*
4	9	1	*
4	10	1	*
4	11	1	*
4	12	1	*
4	13	1	*
4	14	1	*
5	6	0.8976
5	7	0.9995	*
5	8	1	*
5	9	1	*
5	10	1	*
5	11	1	*
5	12	1	*
5	13	1	*
5	14	1	*
6	7	0.9843	*
6	8	0.9998	*
6	9	1	*
6	10	1	*
6	11	1	*
6	12	1	*
6	13	1	*
6	14	1	*
7	8	0.871
7	9	1	*
7	10	1	*
7	11	1	*
7	12	1	*
7	13	1	*
7	14	1	*
8	9	0.9992	*
8	10	0.9988	*
8	11	1	*
8	12	1	*
8	13	0.9999	*
8	14	1	*
9	10	0.263
9	11	0.9918	*
9	12	1	*
9	13	0.9069
9	14	1	*
10	11	0.9998	*
10	12	1	*
10	13	0.9776	*
10	14	1	*
11	12	0.9999	*
11	13	0.2338
11	14	1	*
12	13	0
12	14	0.9998	*
13	14	1	*
Fig. 1F) model: log(Syllable repetition rate) ~ Day + (1|Bird) + (1|Group)
DayN1	DayN2	Posterior probability	Significance (DayN2 > DayN1)
1	2	0.9644	*
1	3	0.9656	*
1	4	0.9783	*
1	5	0.9838	*
1	6	0.9714	*
1	7	0.9527	*
1	8	0.9558	*
1	9	0.9907	*
1	10	0.983	*
1	11	0.984	*
1	12	0.9809	*
1	13	0.9814	*
1	14	0.9772	*
2	3	0.5095
2	4	0.9821	*
2	5	0.9997	*
2	6	0.8129
2	7	0.0717
2	8	0.1272
2	9	1	*
2	10	0.9996	*
2	11	0.9998	*
2	12	0.9952	*
2	13	0.9954	*
2	14	0.9551	*
3	4	0.9783	*
3	5	0.9994	*
3	6	0.7925
3	7	0.0773
3	8	0.1377
3	9	1	*
3	10	0.999	*
3	11	0.9994	*
3	12	0.9928	*
3	13	0.9948	*
3	14	0.9465
4	5	0.9434
4	6	0.0197
4	7	0
4	8	0
4	9	1	*
4	10	0.9062
4	11	0.9544	*
4	12	0.7114
4	13	0.7554
4	14	0.474
5	6	0
5	7	0
5	8	0
5	9	0.9994	*
5	10	0.3986
5	11	0.631
5	12	0.1961
5	13	0.272
5	14	0.132
6	7	0.0003
6	8	0.001
6	9	1	*
6	10	1	*
6	11	1	*
6	12	0.9958	*
6	13	0.9958	*
6	14	0.8991
7	8	0.6653
7	9	1	*
7	10	1	*
7	11	1	*
7	12	1	*
7	13	1	*
7	14	0.9998	*
8	9	1	*
8	10	1	*
8	11	1	*
8	12	1	*
8	13	1	*
8	14	0.9994	*
9	10	0
9	11	0.0009
9	12	0.0001
9	13	0.0003
9	14	0.0005
10	11	0.7825
10	12	0.2079
10	13	0.3116
10	14	0.1432
11	12	0.082
11	13	0.1538
11	14	0.0747
12	13	0.5869
12	14	0.2987
13	14	0.2544
Fig. S3A) model: log(Daily song rate) ~ Group + (1|Bird)
Comparison	Posterior probability	Significance
T14d > T7d	0.7949
Fig. S3B) model: log(Song length) ~ Group + (1|Bird)
Comparison	Posterior probability	Significance
T14d > T7d	0.4872
Fig. S3C) model: log(Syllable repetition rate) ~ Group + (1|Bird)
Comparison	Posterior probability	Significance
T14d > T7d	0.7625
Fig. S3D) model: log(Number of syllables per song) ~ Group + (1|Bird)
Comparison	Posterior probability	Significance
T14d > T7d	0.6661
Fig. 3D) model: sqrt(Normalized stained area) ~ Group + (1|Section)
Probe	Group1	Group2	Posterior probability	Significance (Group2 > Group1)
ALDH1A2	T14d	T7d	0.9996	*
AR	CON	T14d	0.9974	*
HSD17B12	T14d	T3d	0.9877	*
SRD5A2	CON	T8h	0.9996	*
UTS2B	CON	T7d	0.9996	*
