## Supplementary Table 5 for "From silence to song: Testosterone triggers extensive transcriptional changes in the female canary HVC"

### Sheet: STable5_GeneTracing_all_constan
Category	GeneSymbol	GENENAME	TF	T1h	T3h	T8h	T3d	T7d	T14d	count
constantly down-regulated: 124	ABCA1	ATP binding cassette subfamily A member 1	0	-0.7396	-0.723636	-0.616705	-0.561794	-0.683104	-0.642923	124
constantly down-regulated: 124	ACSS2	acyl-CoA synthetase short chain family member 2	0	-0.683257	-0.664614	-0.576953	-0.637107	-0.616441	-0.601992	124
constantly down-regulated: 124	ACTR3B	actin related protein 3B	0	-0.622501	-0.627804	-0.765779	-0.608019	-0.689896	-0.863874	124
constantly down-regulated: 124	ADAMTSL3	ADAMTS like 3	0	-0.697283	-0.644897	-0.709187	-0.695488	-0.680918	-0.806724	124
constantly down-regulated: 124	ANTXR2	ANTXR cell adhesion molecule 2	0	-0.782097	-0.974498	-0.657718	-0.61084	-0.818186	-0.982374	124
constantly down-regulated: 124	APITD1	NA	0	-0.647431	-0.64773	-0.657896	-0.544209	-0.597099	-0.725896	124
constantly down-regulated: 124	ARFGEF1	ADP ribosylation factor guanine nucleotide exchange factor 1	0	-0.675567	-0.810021	-0.910786	-0.740412	-0.731863	-0.756272	124
constantly down-regulated: 124	ARHGEF10	Rho guanine nucleotide exchange factor 10	0	-0.825389	-0.915053	-0.728521	-1.0424	-0.866995	-0.793793	124
constantly down-regulated: 124	ARHGEF26	Rho guanine nucleotide exchange factor 26	0	-0.740894	-0.87005	-1.02496	-0.824731	-0.895414	-0.917949	124
constantly down-regulated: 124	ARV1	ARV1 homolog, fatty acid homeostasis modulator	0	-0.677586	-0.671567	-0.759055	-0.720614	-0.684616	-0.894134	124
constantly down-regulated: 124	ATG16L1	autophagy related 16 like 1	0	-0.695483	-0.690817	-0.529237	-0.559738	-0.649928	-0.625032	124
constantly down-regulated: 124	ATL2	atlastin GTPase 2	0	-0.933327	-0.905579	-1.052	-0.913339	-0.91717	-1.09711	124
constantly down-regulated: 124	ATP11A	ATPase phospholipid transporting 11A	0	-0.771286	-0.66873	-0.624019	-0.630311	-0.698158	-0.918516	124
constantly down-regulated: 124	ATP5C1	NA	0	-0.918414	-0.868337	-0.673729	-0.741464	-0.847318	-0.906845	124
constantly down-regulated: 124	BCAR3	BCAR3 adaptor protein, NSP family member	0	-0.54337	-0.537088	-0.617846	-0.628623	-0.548207	-0.659408	124
constantly down-regulated: 124	BCAS2	BCAS2 pre-mRNA processing factor	0	-0.777753	-0.731756	-0.680853	-0.669062	-0.52932	-0.728067	124
constantly down-regulated: 124	BRD7	bromodomain containing 7	1	-0.806399	-1.06652	-0.702953	-0.751457	-0.726281	-0.798906	124
constantly down-regulated: 124	CAMK2G	calcium/calmodulin dependent protein kinase II gamma	0	-0.568579	-0.557208	-0.5908	-0.570986	-0.593183	-0.577919	124
constantly down-regulated: 124	CAP2	cyclase associated actin cytoskeleton regulatory protein 2	0	-0.782845	-0.548195	-0.666838	-0.531104	-0.71787	-0.820278	124
constantly down-regulated: 124	CAPZA2	capping actin protein of muscle Z-line subunit alpha 2	0	-0.769873	-0.617592	-1.00316	-0.745462	-0.541837	-0.803336	124
constantly down-regulated: 124	CASP8AP2	caspase 8 associated protein 2	0	-0.895412	-0.766871	-0.877975	-0.676162	-0.794781	-1.08461	124
constantly down-regulated: 124	CLIP4	CAP-Gly domain containing linker protein family member 4	0	-0.718765	-0.529323	-0.87645	-0.678808	-0.68166	-0.795948	124
constantly down-regulated: 124	CNPY3	canopy FGF signaling regulator 3	0	-0.8765	-0.952847	-0.779403	-0.565538	-0.799939	-0.911237	124
constantly down-regulated: 124	COG6	component of oligomeric golgi complex 6	0	-0.681336	-0.617352	-0.585936	-0.540666	-0.674382	-0.660761	124
constantly down-regulated: 124	CTPS2	CTP synthase 2	0	-0.599997	-0.652486	-0.796683	-0.688743	-0.652827	-0.634696	124
constantly down-regulated: 124	DHCR24	24-dehydrocholesterol reductase	0	-0.663713	-0.698582	-0.670876	-0.529829	-0.631316	-0.629308	124
constantly down-regulated: 124	DHX29	DExH-box helicase 29	0	-0.694856	-0.649367	-0.605821	-0.608467	-0.665599	-0.82903	124
constantly down-regulated: 124	DHX57	DExH-box helicase 57	0	-0.733848	-0.709646	-0.639046	-0.597386	-0.677469	-0.827039	124
constantly down-regulated: 124	DOLPP1	dolichyldiphosphatase 1	0	-0.613034	-0.56616	-0.565007	-0.538289	-0.566349	-0.764085	124
constantly down-regulated: 124	DPH5	diphthamide biosynthesis 5	0	-0.883447	-0.742629	-0.809783	-0.714094	-0.790494	-0.885527	124
constantly down-regulated: 124	EEF2K	eukaryotic elongation factor 2 kinase	0	-0.598306	-0.682926	-0.565851	-0.562201	-0.742289	-0.788899	124
constantly down-regulated: 124	EFR3A	EFR3 homolog A	0	-0.715024	-0.616652	-0.731198	-0.771662	-0.673767	-0.760952	124
constantly down-regulated: 124	EIF3F	eukaryotic translation initiation factor 3 subunit F	0	-0.784562	-0.777068	-0.616494	-0.643146	-0.60696	-0.701847	124
constantly down-regulated: 124	EIF4A2	eukaryotic translation initiation factor 4A2	0	-0.714067	-0.675391	-0.720317	-0.73741	-0.641798	-0.646779	124
constantly down-regulated: 124	EMC7	ER membrane protein complex subunit 7	0	-0.788072	-0.68287	-1.04146	-0.71919	-0.572272	-0.899244	124
constantly down-regulated: 124	EPS8	epidermal growth factor receptor pathway substrate 8	0	-0.821203	-0.732805	-0.815295	-0.754892	-0.748821	-0.816645	124
constantly down-regulated: 124	ERCC8	ERCC excision repair 8, CSA ubiquitin ligase complex subunit	0	-0.794071	-0.698835	-0.802492	-0.681813	-0.852828	-1.05257	124
constantly down-regulated: 124	FAM122B	NA	0	-0.764481	-0.693968	-0.662409	-0.555953	-0.604102	-0.712163	124
constantly down-regulated: 124	FAM135A	family with sequence similarity 135 member A	0	-0.55111	-0.691908	-0.604353	-0.50078	-0.567857	-0.741056	124
constantly down-regulated: 124	FAM168B	family with sequence similarity 168 member B	0	-0.729267	-0.679154	-0.896331	-0.658776	-0.771813	-0.721695	124
constantly down-regulated: 124	FAM98B	family with sequence similarity 98 member B	0	-0.604775	-0.678572	-0.64886	-0.507257	-0.579661	-0.764621	124
constantly down-regulated: 124	FARP1	FERM, ARH/RhoGEF and pleckstrin domain protein 1	0	-0.754164	-0.702462	-0.808175	-0.666317	-0.598642	-0.689163	124
constantly down-regulated: 124	FERMT2	FERM domain containing kindlin 2	0	-0.749143	-0.791608	-0.638634	-0.783987	-0.764414	-0.762844	124
constantly down-regulated: 124	FN3K	fructosamine 3 kinase	0	-0.856454	-0.774728	-0.873314	-0.919152	-0.930309	-0.938925	124
constantly down-regulated: 124	GCLM	glutamate-cysteine ligase modifier subunit	0	-0.739185	-0.553164	-0.623093	-0.597599	-0.635008	-0.954946	124
constantly down-regulated: 124	GEMIN5	gem nuclear organelle associated protein 5	0	-0.757487	-0.720861	-0.717509	-0.632954	-0.68416	-0.806069	124
constantly down-regulated: 124	GRAMD1C	GRAM domain containing 1C	0	-1.3016	-1.07278	-0.85088	-1.01318	-0.980871	-0.879545	124
constantly down-regulated: 124	HTR2C	5-hydroxytryptamine receptor 2C	0	-0.946453	-0.758079	-0.779203	-0.670702	-0.616411	-0.70394	124
constantly down-regulated: 124	IKBKAP	NA	1	-0.804621	-0.672231	-0.70171	-0.537067	-0.725781	-0.721622	124
constantly down-regulated: 124	INTS4	integrator complex subunit 4	0	-0.726799	-0.692929	-0.64988	-0.560108	-0.685598	-0.699257	124
constantly down-regulated: 124	INTS8	integrator complex subunit 8	0	-0.623817	-0.889211	-0.606687	-0.575181	-0.63524	-0.723276	124
constantly down-regulated: 124	ITCH	itchy E3 ubiquitin protein ligase	0	-1.03589	-0.847599	-0.889857	-0.756724	-0.846168	-0.876378	124
constantly down-regulated: 124	JARID2	jumonji and AT-rich interaction domain containing 2	1	-0.752403	-0.817236	-0.812181	-0.779725	-0.550739	-0.63103	124
constantly down-regulated: 124	KIAA0319L	KIAA0319 like	0	-0.655692	-0.558366	-0.518404	-0.566822	-0.615159	-0.762201	124
constantly down-regulated: 124	KIAA1107	NA	0	-1.12219	-0.7853	-0.589977	-0.568921	-1.33855	-0.812175	124
constantly down-regulated: 124	L3MBTL3	L3MBTL histone methyl-lysine binding protein 3	1	-0.50772	-0.707984	-0.790401	-0.511713	-0.67663	-0.692652	124
constantly down-regulated: 124	LEMD3	LEM domain containing 3	0	-0.704159	-0.742486	-0.67975	-0.524846	-0.563771	-0.744009	124
constantly down-regulated: 124	LGALSL	galectin like	0	-0.674012	-0.558476	-0.583839	-0.602322	-0.678841	-0.767041	124
constantly down-regulated: 124	LGI1	leucine rich glioma inactivated 1	0	-0.848414	-0.631238	-0.645786	-0.589036	-0.535115	-0.706926	124
constantly down-regulated: 124	MAP2K2	mitogen-activated protein kinase kinase 2	0	-0.842394	-0.832476	-1.0398	-0.792434	-0.647268	-0.891186	124
constantly down-regulated: 124	MAP4K3	mitogen-activated protein kinase kinase kinase kinase 3	0	-0.7213	-0.654941	-0.581675	-0.53142	-0.630918	-0.838142	124
constantly down-regulated: 124	MARCH6	NA	0	-0.655026	-0.618758	-0.627678	-0.678953	-0.577317	-0.695452	124
constantly down-regulated: 124	MBTPS2	membrane bound transcription factor peptidase, site 2	0	-0.73928	-0.665819	-0.659247	-0.540499	-0.662979	-0.811808	124
constantly down-regulated: 124	MCF2L	MCF.2 cell line derived transforming sequence like	0	-0.738508	-0.662974	-0.785754	-0.737996	-0.727309	-0.889166	124
constantly down-regulated: 124	MRPS35	mitochondrial ribosomal protein S35	0	-0.88652	-0.639719	-0.846138	-0.624875	-0.683923	-0.949955	124
constantly down-regulated: 124	MTMR4	myotubularin related protein 4	0	-0.509448	-0.629258	-0.512147	-0.501967	-0.619341	-0.631475	124
constantly down-regulated: 124	MYOM2	myomesin 2	0	-0.79213	-0.787352	-0.778082	-0.86594	-0.875025	-0.785543	124
constantly down-regulated: 124	NAA35	N-alpha-acetyltransferase 35, NatC auxiliary subunit	0	-0.709491	-0.705759	-0.703093	-0.579574	-0.722011	-0.701189	124
constantly down-regulated: 124	NCBP1	nuclear cap binding protein subunit 1	0	-0.572506	-0.56722	-0.771941	-0.652932	-0.538496	-0.653636	124
constantly down-regulated: 124	NOC3L	NOC3 like DNA replication regulator	0	-0.521103	-0.53742	-0.910792	-0.794534	-0.542268	-0.658424	124
constantly down-regulated: 124	NPR2	natriuretic peptide receptor 2	0	-0.967191	-0.801882	-0.648554	-0.677938	-0.742057	-0.794375	124
constantly down-regulated: 124	NRDE2	NRDE-2, necessary for RNA interference, domain containing	0	-0.747733	-0.594041	-0.628514	-0.622578	-0.753763	-0.843972	124
constantly down-regulated: 124	NUP153	nucleoporin 153	0	-0.562897	-0.575951	-1.32679	-1.39987	-0.60268	-0.72132	124
constantly down-regulated: 124	NUP54	nucleoporin 54	0	-0.708041	-0.602863	-0.64676	-0.569585	-0.627279	-0.875886	124
constantly down-regulated: 124	PARN	poly(A)-specific ribonuclease	0	-0.846806	-0.636749	-0.566928	-0.545481	-0.619681	-0.725873	124
constantly down-regulated: 124	PARP8	poly(ADP-ribose) polymerase family member 8	0	-0.753173	-0.647335	-0.765558	-0.710276	-0.527903	-0.767888	124
constantly down-regulated: 124	PEPD	peptidase D	0	-0.633242	-0.589121	-0.723839	-0.585523	-0.61744	-0.998852	124
constantly down-regulated: 124	PI4KA	phosphatidylinositol 4-kinase alpha	0	-0.615161	-0.569208	-0.645747	-0.515916	-0.595523	-0.66202	124
constantly down-regulated: 124	PLA2G15	phospholipase A2 group XV	0	-0.624884	-0.634066	-0.584232	-0.56274	-0.732528	-0.696006	124
constantly down-regulated: 124	PLEKHA1	pleckstrin homology domain containing A1	0	-0.581137	-0.64351	-0.668445	-0.631271	-0.642726	-0.946642	124
constantly down-regulated: 124	PNPT1	polyribonucleotide nucleotidyltransferase 1	0	-0.70348	-0.652605	-0.54894	-0.532699	-0.601832	-0.720475	124
constantly down-regulated: 124	PSEN1	presenilin 1	0	-0.641045	-0.725038	-0.504289	-0.544437	-0.577022	-0.83258	124
constantly down-regulated: 124	PTPRA	protein tyrosine phosphatase receptor type A	0	-0.626074	-0.697731	-0.668307	-0.749241	-0.728684	-0.698133	124
constantly down-regulated: 124	PTPRM	protein tyrosine phosphatase receptor type M	0	-0.530885	-0.53842	-0.916875	-0.660047	-0.697785	-0.704192	124
constantly down-regulated: 124	RAB32	RAB32, member RAS oncogene family	0	-0.784189	-0.580746	-0.639654	-0.855723	-0.809757	-0.835483	124
constantly down-regulated: 124	RABGGTB	Rab geranylgeranyltransferase subunit beta	0	-0.761063	-0.575704	-0.577301	-0.623004	-0.533622	-0.683143	124
constantly down-regulated: 124	RAD1	RAD1 checkpoint DNA exonuclease	0	-0.833781	-0.831694	-0.687639	-0.698078	-0.904461	-1.17146	124
constantly down-regulated: 124	RAD54L2	RAD54 like 2	1	-0.724755	-0.831411	-1.02428	-0.718309	-0.716564	-0.786412	124
constantly down-regulated: 124	RALGPS1	Ral GEF with PH domain and SH3 binding motif 1	0	-0.596382	-0.58411	-0.561712	-0.524199	-0.554136	-0.707273	124
constantly down-regulated: 124	RARS	NA	0	-0.620113	-0.681912	-0.615059	-0.623327	-0.678195	-0.680183	124
constantly down-regulated: 124	RBKS	ribokinase	0	-0.602757	-0.648892	-0.591296	-0.592421	-0.778896	-0.784078	124
constantly down-regulated: 124	REV1	REV1 DNA directed polymerase	0	-0.572826	-0.573558	-0.77601	-0.623774	-0.561411	-0.767302	124
constantly down-regulated: 124	RRN3	RRN3 homolog, RNA polymerase I transcription factor	1	-0.567241	-0.515653	-0.672568	-0.681159	-0.614707	-0.736318	124
constantly down-regulated: 124	SAFB	scaffold attachment factor B	1	-0.877467	-0.86134	-0.770546	-0.717966	-0.850635	-0.85619	124
constantly down-regulated: 124	SCFD1	sec1 family domain containing 1	0	-0.96162	-0.992109	-0.853567	-0.808211	-0.897773	-0.936007	124
constantly down-regulated: 124	SDC4	syndecan 4	0	-0.668719	-0.655333	-0.756676	-0.586489	-0.641018	-0.774755	124
constantly down-regulated: 124	SIPA1L2	signal induced proliferation associated 1 like 2	0	-0.602865	-0.674552	-0.531102	-0.576111	-0.521929	-0.616136	124
constantly down-regulated: 124	SLC25A30	solute carrier family 25 member 30	0	-0.677067	-0.633701	-0.701931	-0.728935	-0.77467	-0.80247	124
constantly down-regulated: 124	SLC9A7	solute carrier family 9 member A7	0	-0.982513	-0.684137	-0.718218	-0.80117	-0.709007	-0.880405	124
constantly down-regulated: 124	SMARCE1	SWI/SNF related, matrix associated, actin dependent regulator of chromatin, subfamily e, member 1	1	-0.575731	-0.834108	-0.677147	-0.660401	-0.815601	-0.964509	124
constantly down-regulated: 124	SMU1	SMU1 DNA replication regulator and spliceosomal factor	0	-0.881407	-0.597611	-0.747999	-0.865191	-0.665038	-0.684982	124
constantly down-regulated: 124	SP3	Sp3 transcription factor	1	-1.11088	-0.591641	-0.783465	-0.90891	-0.540089	-0.810406	124
constantly down-regulated: 124	TAF1	TATA-box binding protein associated factor 1	1	-0.637303	-0.636628	-0.659916	-0.541596	-0.588138	-0.717786	124
constantly down-regulated: 124	TBC1D9B	TBC1 domain family member 9B	0	-0.694846	-0.737156	-0.623262	-0.628069	-0.700396	-0.763422	124
constantly down-regulated: 124	TECPR1	tectonin beta-propeller repeat containing 1	0	-0.842293	-0.716589	-0.883332	-0.679745	-0.73382	-0.862398	124
constantly down-regulated: 124	TECPR2	tectonin beta-propeller repeat containing 2	0	-0.69039	-0.721921	-0.736089	-0.719837	-0.631865	-0.662161	124
constantly down-regulated: 124	TGFB3	transforming growth factor beta 3	0	-0.832053	-0.891225	-0.827158	-0.769167	-0.862108	-1.02032	124
constantly down-regulated: 124	TMEM175	transmembrane protein 175	0	-0.65741	-0.608034	-0.722173	-0.623884	-0.521451	-0.783768	124
constantly down-regulated: 124	TMEM87A	transmembrane protein 87A	0	-0.649384	-0.691051	-0.880426	-0.754595	-0.682817	-0.896554	124
constantly down-regulated: 124	TSC2	TSC complex subunit 2	0	-0.636507	-0.644297	-0.584101	-0.52342	-0.590946	-0.621682	124
constantly down-regulated: 124	TSPAN12	tetraspanin 12	0	-0.780799	-0.798682	-0.645018	-0.736815	-0.683903	-0.72437	124
constantly down-regulated: 124	TTC37	NA	0	-0.885439	-0.772839	-0.816929	-0.834747	-0.764475	-0.819543	124
constantly down-regulated: 124	UBR5	ubiquitin protein ligase E3 component n-recognin 5	0	-0.66489	-0.665276	-0.774633	-0.610388	-0.693866	-0.69067	124
constantly down-regulated: 124	URB2	URB2 ribosome biogenesis homolog	0	-0.528114	-0.546977	-0.764993	-0.599648	-0.601924	-0.661488	124
constantly down-regulated: 124	USO1	USO1 vesicle transport factor	0	-0.658106	-0.564668	-0.558481	-0.51781	-0.560259	-0.647178	124
constantly down-regulated: 124	VPS35	VPS35 retromer complex component	0	-0.658026	-0.784861	-0.876538	-0.687666	-0.694507	-0.78153	124
constantly down-regulated: 124	VWA9	NA	0	-0.615747	-0.562589	-0.668664	-0.658222	-0.549808	-0.656652	124
constantly down-regulated: 124	WASL	WASP like actin nucleation promoting factor	0	-0.716426	-0.737366	-0.66843	-0.628054	-0.781458	-0.88689	124
constantly down-regulated: 124	WTIP	WT1 interacting protein	0	-0.623467	-0.66835	-0.618231	-0.602611	-0.784916	-0.661444	124
constantly down-regulated: 124	WWP2	WW domain containing E3 ubiquitin protein ligase 2	1	-0.744795	-0.556046	-1.1334	-0.972654	-0.726158	-0.768824	124
constantly down-regulated: 124	XYLB	xylulokinase	0	-0.864737	-0.885478	-0.70544	-0.612765	-0.826731	-0.757229	124
constantly down-regulated: 124	YPEL2	yippee like 2	0	-0.528275	-0.579249	-0.687255	-0.525038	-0.632153	-0.811813	124
constantly down-regulated: 124	ZBTB49	zinc finger and BTB domain containing 49	0	-0.681202	-0.530951	-0.540723	-0.508915	-0.643238	-0.747604	124
constantly down-regulated: 124	ZDHHC20	zinc finger DHHC-type palmitoyltransferase 20	0	-0.700736	-1.37833	-0.579439	-0.693259	-0.612317	-0.753563	124
constantly up-regulated: 8	ALPK3	alpha kinase 3	0	0.6258372779467903	0.700915	0.695786	0.6915094703512894	0.9146058224964572	0.6780953503398954	8
constantly up-regulated: 8	COL5A1	collagen type V alpha 1 chain	0	0.6432436201155651	0.6769340353406044	0.5850304505342534	0.6618383044193488	0.5618390358145113	0.6731913682347473	8
constantly up-regulated: 8	FREM1	FRAS1 related extracellular matrix 1	0	0.6797683693593648	0.9058756068444564	0.9646853851501764	0.9259769964975764	0.5820986190327322	0.6053646794692572	8
constantly up-regulated: 8	HEPACAM	hepatic and glial cell adhesion molecule	0	0.6148183855471494	0.5203142371038334	0.6449769452533882	0.6408197733873777	0.5115686448805343	0.6265171909763995	8
constantly up-regulated: 8	KIF5C	kinesin family member 5C	0	0.5420250655673344	0.5671562478414908	0.6582761995234288	0.5168042816664826	0.6084498704650549	0.624225	8
constantly up-regulated: 8	NCAM1	neural cell adhesion molecule 1	0	0.6098995200004032	0.7355547325858597	0.548195	0.5223150080031598	0.6891882465757532	0.5969862982030402	8
constantly up-regulated: 8	SLC15A4	solute carrier family 15 member 4	0	1.0671689944031382	1.052779100883372	1.3814514554288362	0.9645790101725193	0.7917299553083854	0.9347360695431828	8
constantly up-regulated: 8	USP20	ubiquitin specific peptidase 20	0	0.546225	0.7178854589636388	0.6715005816156744	0.6973223714810537	0.73031	0.5329022156976748	8
dynamically regulated: 76	ABCC5	ATP binding cassette subfamily C member 5	0	-0.593341	-0.502125	0.7006309062201703	0.5442220084309901	-0.774321	-0.754247	76
dynamically regulated: 76	ANK3	ankyrin 3	0	-0.885454	-0.721509	0.7166498133698938	0.5429074194012475	-0.803062	-0.747366	76
dynamically regulated: 76	ANO5	anoctamin 5	0	-0.732794	-0.797961	0.711711	0.5159406902867119	-0.742441	-0.725945	76
dynamically regulated: 76	API5	apoptosis inhibitor 5	0	-0.619765	-0.560126	-0.547308	0.8228322735744005	-0.57697	-0.758133	76
dynamically regulated: 76	ARID4A	AT-rich interaction domain 4A	1	-0.668197	-0.764357	0.680517	0.6072018032835342	-0.648908	-0.845706	76
dynamically regulated: 76	ARSK	arylsulfatase family member K	0	-0.893962	0.767436	-0.832207	-0.934365	-0.714416	-0.702033	76
dynamically regulated: 76	BPHL	biphenyl hydrolase like	0	-0.660363	1.3077393358680243	-0.82992	-0.759579	-0.646873	0.9680803633054141	76
dynamically regulated: 76	C5ORF34	NA	0	-0.826483	-0.6094	-0.779981	-1.083	-0.671868	0.504984	76
dynamically regulated: 76	CACNA1D	calcium voltage-gated channel subunit alpha1 D	0	-0.766424	-0.691455	0.7266681968832166	0.5354216393095816	-0.569114	-0.679284	76
dynamically regulated: 76	CDC27	cell division cycle 27	0	-0.737972	-0.535722	0.6291713852101806	0.5487573611505474	-0.578082	-0.924979	76
dynamically regulated: 76	CDK12	cyclin dependent kinase 12	0	-0.750123	-0.711735	0.7980666943284929	0.6420218982566928	-0.83074	0.6768	76
dynamically regulated: 76	CEP120	centrosomal protein 120	0	-0.654218	-0.685673	0.8400417121542967	0.5787241512928052	-0.606112	-0.713164	76
dynamically regulated: 76	CEP192	centrosomal protein 192	0	-0.585218	-0.5688	0.5596979750090441	-0.544021	-0.512235	0.6117915985681317	76
dynamically regulated: 76	COL15A1	collagen type XV alpha 1 chain	0	0.7390189824162059	0.7571224594953867	0.8565700714188642	-0.705576	1.3145656615348456	0.7287109146199606	76
dynamically regulated: 76	COL6A3	collagen type VI alpha 3 chain	0	0.5703415113881269	0.7021395533759582	0.8218863237263305	-0.689769	0.547753	0.6857277878844028	76
dynamically regulated: 76	CPSF3	cleavage and polyadenylation specific factor 3	0	-0.599836	-0.679274	0.6913879296394789	0.5800392912304551	-0.514278	-0.598012	76
dynamically regulated: 76	CSMD3	CUB and Sushi multiple domains 3	0	-0.589907	-0.598393	0.6402283571578403	0.6237368237917029	-0.505839	-0.682886	76
dynamically regulated: 76	DGKK	diacylglycerol kinase kappa	0	1.0089934971033712	-0.583243	-0.673096	-0.618881	-0.529017	0.9941531806848742	76
dynamically regulated: 76	DST	dystonin	0	-0.724427	-0.823287	0.6500083309864227	0.633087	-0.638734	-0.677862	76
dynamically regulated: 76	DVL1	dishevelled segment polarity protein 1	0	-0.564223	-0.734107	-0.73295	-0.652112	-0.650002	0.5567716981266484	76
dynamically regulated: 76	DYNC2H1	dynein cytoplasmic 2 heavy chain 1	0	-0.580101	-0.605766	0.5679619437984482	0.6064396300236429	-0.511279	-0.71118	76
dynamically regulated: 76	ENTPD1	ectonucleoside triphosphate diphosphohydrolase 1	0	-0.626895	-0.712844	0.7335617000746255	0.6058130580053955	0.581308	0.634178	76
dynamically regulated: 76	FIP1L1	factor interacting with PAPOLA and CPSF1	0	-0.885317	-0.749379	0.5912889497676241	-0.579892	-0.592085	-0.905192	76
dynamically regulated: 76	FNDC3B	fibronectin type III domain containing 3B	0	-0.954888	-1.18519	-1.0856	0.5966827396672354	-1.06462	-0.960303	76
dynamically regulated: 76	FYCO1	FYVE and coiled-coil domain autophagy adaptor 1	0	-0.73927	0.6131561321485807	-0.574291	-0.679459	-0.670409	-0.698889	76
dynamically regulated: 76	FYN	FYN proto-oncogene, Src family tyrosine kinase	0	-0.535037	-0.58128	0.7963815248522579	0.8498571561482589	-0.533224	-0.588513	76
dynamically regulated: 76	GALNS	galactosamine (N-acetyl)-6-sulfatase	0	-0.815245	-0.968982	0.6021329352872797	0.6684325265596005	-0.914933	0.7943113360865192	76
dynamically regulated: 76	GAS2	growth arrest specific 2	0	-0.924488	-0.724241	0.976741	-0.970164	-0.914813	-0.85431	76
dynamically regulated: 76	GRIP1	glutamate receptor interacting protein 1	0	-0.636678	-0.580682	0.7319949235294784	0.7171277119108774	-0.542504	-0.686854	76
dynamically regulated: 76	HEATR5A	HEAT repeat containing 5A	0	-0.652916	0.5092934516139929	-0.567872	-0.5642	-0.67699	-0.668879	76
dynamically regulated: 76	HECW1	HECT, C2 and WW domain containing E3 ubiquitin protein ligase 1	0	0.6490757692588778	0.6303631065290487	0.6788498160864702	0.6405312722920566	0.5955264506117324	-0.62612	76
dynamically regulated: 76	ICMT	isoprenylcysteine carboxyl methyltransferase	0	-0.584711	-0.668735	-0.535378	-0.640293	-0.58229	0.5176714123747095	76
dynamically regulated: 76	IMPACT	impact RWD domain protein	0	0.611497	0.7733930236596378	0.6465996142551157	0.7011494237297102	-0.715246	-0.614	76
dynamically regulated: 76	ITSN2	intersectin 2	0	-0.657637	-0.959835	0.6804064846279981	0.5492378479921491	-0.672329	-1.12743	76
dynamically regulated: 76	JMJD8	jumonji domain containing 8	0	-0.719358	-0.876484	-0.798007	-0.610801	-0.572107	0.6281546752010925	76
dynamically regulated: 76	KIAA1109	NA	0	-0.732486	-0.717662	0.5849696696349382	0.5333885593854943	-0.622289	-0.704412	76
dynamically regulated: 76	LRP1B	LDL receptor related protein 1B	0	-0.558941	-0.590107	0.5861103001352553	0.6401972918714849	-0.61211	-0.815059	76
dynamically regulated: 76	MDN1	midasin AAA ATPase 1	0	-0.70087	-0.576833	0.6889804368765754	0.6040280527803761	-0.586201	-0.656612	76
dynamically regulated: 76	MRC1	mannose receptor C-type 1	0	-0.600437	0.7285301772171062	-0.677578	-0.705259	-0.6707	-0.720728	76
dynamically regulated: 76	MYCBP2	MYC binding protein 2	0	-0.553506	-0.652572	0.5969292092890522	0.6245450853989447	-0.56736	-0.669829	76
dynamically regulated: 76	MYH9	myosin heavy chain 9	0	-0.648858	-0.683745	0.6371505004370297	0.5900253355137913	-0.612663	-0.643903	76
dynamically regulated: 76	NADSYN1	NAD synthetase 1	0	-0.689506	-0.573111	0.6208189696668607	-0.500741	-0.672644	-0.720841	76
dynamically regulated: 76	NAE1	NEDD8 activating enzyme E1 subunit 1	0	-0.666364	-0.520961	-0.510934	1.999310455334192	-0.55882	-0.772545	76
dynamically regulated: 76	NPAS2	neuronal PAS domain protein 2	1	0.550575	-0.688753	1.1326902191861035	0.5326672944634407	-0.706891	-0.81101	76
dynamically regulated: 76	OSBPL5	oxysterol binding protein like 5	0	-0.710652	-0.522687	0.5960669774282813	0.5960049634646385	-0.661662	-0.667172	76
dynamically regulated: 76	PARP1	poly(ADP-ribose) polymerase 1	1	-0.573	0.7905079060866314	-0.674784	-0.530207	0.6109019164655853	-0.564284	76
dynamically regulated: 76	PDE9A	phosphodiesterase 9A	0	-0.972904	-1.03051	0.725917	0.5751494308455749	-1.09037	-0.940038	76
dynamically regulated: 76	PLEKHM2	pleckstrin homology and RUN domain containing M2	0	0.5301317305962687	0.5853401724813367	-0.61431	-0.516618	0.622931	0.640556	76
dynamically regulated: 76	PMS1	PMS1 homolog 1, mismatch repair system component	0	-0.678409	-0.519314	0.7733296149163227	0.9319854236846581	-0.50283	-0.753883	76
dynamically regulated: 76	POLR3B	RNA polymerase III subunit B	0	-0.64584	-1.17376	0.5206311384979649	-0.537328	-0.703804	-0.679359	76
dynamically regulated: 76	PPFIA1	PTPRF interacting protein alpha 1	0	-0.857326	-0.6881	1.7083754580834296	1.5871367228903437	-0.789686	-0.786824	76
dynamically regulated: 76	PPP4R1	protein phosphatase 4 regulatory subunit 1	0	-0.507257	-1.05112	0.8158152278492835	0.514768	-0.57333	-0.822611	76
dynamically regulated: 76	PRPF38A	pre-mRNA processing factor 38A	0	1.5858122862358637	1.2035150193425879	1.0231545488624891	-1.01014	1.0634556177190224	-0.635275	76
dynamically regulated: 76	PTPN21	protein tyrosine phosphatase non-receptor type 21	0	-1.03135	-0.816859	0.6471726724795801	-0.653234	-0.788453	-0.717342	76
dynamically regulated: 76	RAP1GAP	RAP1 GTPase activating protein	0	-0.654418	-0.566019	0.6325049518844095	-0.591469	-0.595396	-0.779818	76
dynamically regulated: 76	RERE	arginine-glutamic acid dipeptide repeats	1	0.7223277743335368	-0.546548	-0.58864	-0.512574	-0.612827	0.6751037286255657	76
dynamically regulated: 76	RGS6	regulator of G protein signaling 6	0	-0.525197	-0.665472	0.624562	0.5256063738276202	-0.706347	-0.837659	76
dynamically regulated: 76	RPL35	ribosomal protein L35	0	-0.939563	-0.779969	-0.50667	-0.533488	-0.788931	0.9567557269398805	76
dynamically regulated: 76	RYR2	ryanodine receptor 2	0	-0.606388	-0.71895	0.6156740762562862	0.5938699619415964	-0.695353	-0.6468	76
dynamically regulated: 76	RYR3	ryanodine receptor 3	0	-0.729018	-0.648407	0.6559248448924413	0.6187053557915225	-0.53437	-0.726291	76
dynamically regulated: 76	SF3B1	splicing factor 3b subunit 1	0	-0.604832	-0.665837	0.6456355437630633	0.5053376202907076	-0.610333	-0.665543	76
dynamically regulated: 76	SH3D19	SH3 domain containing 19	0	-0.698984	-0.798263	0.5572130275433644	-1.67964	-0.629728	-0.688343	76
dynamically regulated: 76	SORCS1	sortilin related VPS10 domain containing receptor 1	0	-0.665582	-0.627929	-0.682413	0.654612	-0.677679	-0.68393	76
dynamically regulated: 76	SPTLC1	serine palmitoyltransferase long chain base subunit 1	0	-0.729218	-0.723804	-0.575292	1.0335935393996385	-0.606782	-0.758897	76
dynamically regulated: 76	SRRM1	serine and arginine repetitive matrix 1	0	0.5114210200239482	-0.544229	-0.684286	-0.554417	-0.573752	-0.67662	76
dynamically regulated: 76	STARD9	StAR related lipid transfer domain containing 9	0	-0.716839	-0.653005	0.5644971275836941	0.5332260466391885	-0.58932	-0.606709	76
dynamically regulated: 76	SYNE1	spectrin repeat containing nuclear envelope protein 1	0	-0.572819	-0.606878	0.6124827964935097	0.5797833762904562	-0.619152	-0.689153	76
dynamically regulated: 76	TMED5	transmembrane p24 trafficking protein 5	0	-0.846397	-0.694223	-0.706209	-0.585651	-0.73856	0.6991262642785108	76
dynamically regulated: 76	TTC14	tetratricopeptide repeat domain 14	0	-0.703211	-0.609234	0.7562334039240168	0.6612505180658523	-0.72036	-0.830409	76
dynamically regulated: 76	UNC79	unc-79 homolog, NALCN channel complex subunit	0	-0.513362	-0.641856	0.9821420621573274	1.0974544544345983	-0.530175	-0.707371	76
dynamically regulated: 76	USP34	ubiquitin specific peptidase 34	0	-0.761737	-0.702556	0.646941	0.6031651325438929	-0.574809	-0.851749	76
dynamically regulated: 76	VPS13D	vacuolar protein sorting 13 homolog D	0	-0.764076	-0.716978	0.6928177276392562	0.633842	-0.602464	-0.839194	76
dynamically regulated: 76	VPS8	VPS8 subunit of CORVET complex	0	-0.938269	-0.540458	0.6742262171392759	0.5740249784877953	-0.573002	0.660716	76
dynamically regulated: 76	WDFY3	WD repeat and FYVE domain containing 3	0	0.5357095158551148	-0.598193	0.6516328885684342	0.6322665439086084	-0.647502	-0.705712	76
dynamically regulated: 76	WDR19	WD repeat domain 19	0	-0.550629	-0.539104	0.5371798825511993	0.5657280667586431	-0.646229	-0.874254	76
dynamically regulated: 76	ZC3H18	zinc finger CCCH-type containing 18	0	-0.706374	-0.663213	-0.768307	-0.728509	-0.779687	0.5686373683627179	76
