## Supplementary Table 6 for "From silence to song: Testosterone triggers extensive transcriptional changes in the female canary HVC"

### Sheet: STable8_GO_top10
ID	Description	GeneRatio	BgRatio	pvalue	p.adjust	qvalue	geneID	Count	group
GO:0007409	axonogenesis	284/7755	455/18888	1.3074352876808657e-20	8.289139723896688e-17	5.294424791271885e-17	NTN3/NR4A2/KIF5C/POU4F3/EPHA7/PARD3/STXBP1/CHL1/CNTNAP1/LLGL1/NRXN3/PTPRZ1/BMPR2/NDEL1/NOTCH1/IGF1R/SEMA3G/HMCN2/RUFY3/VCL/USP33/MYCBP2/SMO/SPG11/SEMA3E/NTN1/PRDM8/BOC/EPHA6/FN1/SEMA3D/SRF/CDH11/NCAM1/ULK2/PLXNC1/SEMA6D/SEMA4B/TCTN1/UNC5B/ISL1/LGR6/NUMB/APBB2/USP9X/VANGL2/EPHA10/LHX1/RAB21/EPHB1/TTL/PLXNA2/ROBO3/LHX3/STK11/DRGX/SEMA3B/NTNG1/CDH2/SHH/PTCH1/EPHB3/POU4F2/CDH1/EVX1/CELSR3/FGF8/PTPRM/…	284	T14d
GO:0043010	camera-type eye development	222/7755	346/18888	2.0121983450273664e-18	6.3786687537367515e-15	4.074172122800147e-15	SOX8/MYOM2/TENM3/LAMC3/FAT3/RS1/PITX3/LAMA1/SLC25A25/SP3/BMPR2/NF2/NOTCH1/CRYBB1/CRYBA4/AGTPBP1/RCN1/PDGFRA/KDR/SPRED2/GRHL3/HIPK2/SRF/WNT9B/MITF/SAMD7/CTNNB1/SOX1/USH1C/NR2E3/CLCN2/MFRP/DCX/PRSS56/LHX1/SERPINF1/SDK2/FOXN4/EPHB1/MFSD2A/PTF1A/CHD7/FRS2/NPHP4/IFT122/NAGLU/THRB/KDM5B/FKBP8/RPGRIP1L/STRA6/SHH/KLF4/POU4F2/FBN2/PTPRM/TBX2/CRYGS/WNT5B/VSX1/TH/YY1/LCTL/CACNA1S/RRM1/MERTK/HIF1A/TGIF2/BAK1…	222	T14d
GO:0001654	eye development	245/7755	393/18888	7.384796474603332e-18	1.3218535691272443e-14	8.442919940947218e-15	SOX8/MYOM2/TENM3/LAMC3/FAT3/RS1/PITX3/LAMA1/SLC25A25/SP3/BMPR2/NF2/NOTCH1/CRYBB1/CRYBA4/AGTPBP1/RCN1/SIX6/PDGFRA/KDR/SPRED2/GRHL3/NIPBL/HIPK2/SRF/WNT9B/MITF/SAMD7/CTNNB1/SH3PXD2B/SOX1/USH1C/NR2E3/CLCN2/MFRP/DCX/PRSS56/LHX1/SERPINF1/SDK2/FOXN4/EPHB1/MFSD2A/PTF1A/CHD7/FRS2/NPHP4/IFT122/ADAMTS18/NAGLU/THRB/COL5A2/KDM5B/CPAMD8/FKBP8/RPGRIP1L/STRA6/SHH/KLF4/GNGT1/POU4F2/FBN2/PTPRM/TBX2/CRYGS/WNT5B/VSX…	245	T14d
GO:0048880	sensory system development	250/7755	403/18888	8.339770152222361e-18	1.3218535691272443e-14	8.442919940947218e-15	SOX8/MYOM2/TENM3/LAMC3/FAT3/RS1/PITX3/LAMA1/SLC25A25/SP3/BMPR2/NF2/NOTCH1/CRYBB1/CRYBA4/AGTPBP1/RCN1/SIX6/PDGFRA/KDR/SPRED2/GRHL3/NIPBL/HIPK2/SRF/WNT9B/MITF/SAMD7/CTNNB1/SH3PXD2B/ISL1/SOX1/USH1C/NR2E3/CLCN2/MFRP/DCX/PRSS56/LHX1/SERPINF1/SDK2/FOXN4/EPHB1/MFSD2A/PTF1A/CHD7/FRS2/NPHP4/IFT122/ADAMTS18/NAGLU/THRB/COL5A2/KDM5B/CPAMD8/FKBP8/RPGRIP1L/STRA6/SHH/KLF4/GNGT1/POU4F2/FBN2/PTPRM/TBX2/CRYGS/WNT5…	250	T14d
GO:0150063	visual system development	245/7755	397/18888	4.4660591797026307e-17	5.6629630398629355e-14	3.6170378240665307e-14	SOX8/MYOM2/TENM3/LAMC3/FAT3/RS1/PITX3/LAMA1/SLC25A25/SP3/BMPR2/NF2/NOTCH1/CRYBB1/CRYBA4/AGTPBP1/RCN1/SIX6/PDGFRA/KDR/SPRED2/GRHL3/NIPBL/HIPK2/SRF/WNT9B/MITF/SAMD7/CTNNB1/SH3PXD2B/SOX1/USH1C/NR2E3/CLCN2/MFRP/DCX/PRSS56/LHX1/SERPINF1/SDK2/FOXN4/EPHB1/MFSD2A/PTF1A/CHD7/FRS2/NPHP4/IFT122/ADAMTS18/NAGLU/THRB/COL5A2/KDM5B/CPAMD8/FKBP8/RPGRIP1L/STRA6/SHH/KLF4/GNGT1/POU4F2/FBN2/PTPRM/TBX2/CRYGS/WNT5B/VSX…	245	T14d
GO:0090596	sensory organ morphogenesis	181/7755	278/18888	3.369972987877288e-16	3.560938123857001e-13	2.2744361551515664e-13	LRIG1/ANKRD24/SOX8/TBX1/POU4F3/TENM3/FAT3/RS1/PITX3/CDH23/SP3/SCRIB/MYO15A/TECTA/NOTCH1/AGTPBP1/KDR/OTOP1/FRZB/NTN1/GRXCR2/GRHL3/NIPBL/PDZD7/HIPK2/TMIE/TTC39C/SAMD7/CTNNB1/SOX1/USH1C/NR2E3/MAFB/MFRP/LHX1/SDK2/FOXN4/SOD1/EPHB1/INSIG2/MFSD2A/PTF1A/CHD7/FRS2/TSHZ1/IFT122/NAGLU/THRB/COL5A2/RPGRIP1L/STRA6/GNGT1/FBN2/FGF8/USH1G/PTPRM/TBX2/VSX1/TH/YY1/NKX3-2/LCTL/TBX3/HIF1A/BAK1/BCAR3/PRKCI/EPHA2/THY1/W…	181	T14d
GO:0007389	pattern specification process	281/7755	474/18888	4.580010446124619e-16	4.1481808897757257e-13	2.6495188249987084e-13	PCSK6/ENG/MTF2/TBX1/DNAI2/RNF2/AXIN1/BMPR2/NOTCH1/APC2/DYNC2H1/EPB41L5/WDR77/CCDC39/SMO/HES6/SIM2/GRHL3/XRCC2/HIPK2/SRF/HOXD3/DISP1/SETDB2/CTNNB1/TCTN1/ISL1/SOX1/MAFB/GPC3/TRA2B/LFNG/NLE1/VANGL2/POFUT1/LHX1/HOXB8/FOXN4/TP63/ZBTB16/SMAD1/RNF220/FRS2/TSHZ1/IFT122/PLXNA2/GATA4/DMRT2/LHX3/LAMA5/RNF207/EP300/DMRT3/FKBP8/TBX5/RPGRIP1L/BHLHE41/STC1/SHH/PTCH1/CDX1/MLLT3/SOX18/ASB2/BARX1/BMPR1A/DNAAF2/NOD…	281	T14d
GO:0001701	in utero embryonic development	244/7755	401/18888	5.819326855795479e-16	4.293943115229584e-13	2.7426198180787336e-13	MYO18B/TGFB3/RRN3/CNOT2/DHX35/SOX8/ATP11A/WDTC1/PKD1/RBBP6/AXIN1/SP3/NDEL1/NOTCH1/EPB41L5/RRM2/RCN1/PDGFRA/SMO/COL3A1/KLF2/XRCC2/SRF/WNT9B/BAP1/PLCD3/SETD2/CTNNB1/TCTN1/GATA6/FOXD3/FKBP10/NLE1/E2F7/BCL2L1/SEC24D/JUNB/CHD7/UNK/SALL4/TIE1/RTF1/RPGRIP1L/NEK2/CPT2/SLC39A3/PTCH1/KLF4/SOX18/BMPR1A/MYH9/DNAAF2/NODAL/AMOT/LATS1/SPINT1/MFNG/PEMT/THOC2/CNOT1/POU5F1/TBX3/CDX2/HIF1A/HNF1B/FURIN/AR/TET1/ACTL6…	244	T14d
GO:0023061	signal release	287/7755	487/18888	6.54897612891402e-16	4.293943115229584e-13	2.7426198180787336e-13	GDF9/EDNRB/TARDBP/SIDT2/ABCA1/SNPH/STXBP1/KCNJ8/HTR2C/SCRIB/ITPR1/FMR1/CRY2/RAPGEF4/SYTL4/GIPR/VPS35/TMEM132A/SREBF1/PTGES/STXBP5/SLC8B1/CRY1/ISL1/RAP1A/RAB11FIP2/PNKD/P2RY4/SIRT4/PARK7/TACR2/MYB/ADRA2A/CAPN10/CHD7/CYB5R4/KMO/CADPS2/KDM5B/SCT/PTPRN/CRHBP/MIDN/WNK4/GIT1/FBXL20/OSBP/EXOC3L1/ADCY8/TRPV4/SLC18A3/HADH/SLC6A4/HCRT/GDNF/RIMS2/BLOC1S6/LIN7A/ORAI1/PLA2G10/NRXN1/HNF1A/TBX3/PFKFB2/HIF1A/CXC…	287	T14d
GO:0048568	embryonic organ development	271/7755	455/18888	6.772780938847924e-16	4.293943115229584e-13	2.7426198180787336e-13	ARID2/TGFB3/LRIG1/ANKRD24/ENG/EIF4A3/TBX1/POU4F3/CDC40/PKD1/RBBP6/CDH23/THOC5/SP3/SCRIB/MYO15A/TECTA/NOTCH1/PDGFRA/KDR/CCDC39/SMO/OTOP1/FRZB/NTN1/GRXCR2/GRHL3/NIPBL/PDZD7/POLE/HIPK2/TMIE/SRF/HOXD3/WNT9B/PLCD3/TTC39C/SETDB2/SETD2/PDGFA/CTNNB1/USH1C/MAFB/SH2B3/TRA2B/E2F7/TBX4/VANGL2/LHX1/PAX5/HOXB8/FOXN4/JUNB/ID3/SOD1/INSIG2/CHD7/FRS2/TSHZ1/IFT122/GATA4/NAGLU/RNF207/SCT/STRA6/SHH/TEAD3/SLC39A3/PTCH…	271	T14d
GO:0007264	small GTPase-mediated signal transduction	113/2454	500/18888	1.5400842514456169e-9	9.22664475041069e-6	7.878746802132314e-6	ARHGEF10/ARFGEF1/EPS8/DHCR24/RALGAPB/ABCA1/CYTH1/RAP1GAP/GBF1/HACE1/AMOT/FARP1/RALGPS1/DOCK10/RASA2/ARHGEF7/ARHGEF5/DENND4A/RIN2/MYO9B/RAB21/PLK2/USO1/KCTD10/TSC2/LZTR1/DENND4C/PIK3CB/ROCK2/OGT/LIMK1/VAV3/NOTCH1/ABR/KALRN/MMD2/FAM13A/FGD3/DOCK9/CD2AP/RAPGEF2/ARHGEF17/MAPKAP1/USP50/SSX2IP/DAB2IP/ALS2/SIPA1L2/OBSCN/NCKAP1/RND2/TIAM2/KANK1/RAF1/CTNNAL1/MYO9A/RAPGEF5/CCNA2/YWHAQ/DOK6/STARD13/MRAS/AKA…	113	T1h
GO:0051056	regulation of small GTPase mediated signal transduction	76/2454	304/18888	8.625306786250966e-9	2.5837106478214768e-5	2.2062626832199837e-5	ARHGEF10/ARFGEF1/EPS8/RALGAPB/ABCA1/CYTH1/RAP1GAP/GBF1/AMOT/RALGPS1/RASA2/ARHGEF5/DENND4A/MYO9B/KCTD10/TSC2/LZTR1/DENND4C/PIK3CB/OGT/VAV3/NOTCH1/ABR/KALRN/MMD2/FAM13A/FGD3/CD2AP/ARHGEF17/MAPKAP1/SSX2IP/DAB2IP/ALS2/SIPA1L2/OBSCN/TIAM2/KANK1/RAF1/MYO9A/STARD13/AKAP13/RALGAPA2/ARHGAP31/ARFGAP1/COL3A1/ABRA/DOCK3/RALGAPA1/ARHGAP15/SOS1/RAP1GAP2/NRP1/DOCK2/FGD5/SIPA1L1/DOCK8/MADD/ARHGAP26/SRGAP3/FRMD7/…	76	T1h
GO:0006913	nucleocytoplasmic transport	80/2454	333/18888	2.3803558676480452e-8	3.5651780007698596e-5	3.0443498728340787e-5	AHCTF1/UBR5/KPNA1/NUP153/NUP54/EIF4A3/NRDE2/IPO9/CRY2/NCBP1/TARDBP/KPNB1/DUSP16/XPO4/TNPO1/TSC2/SMO/TSC1/NUP188/SMG1/LMNA/NUP210/NUP205/NOTCH1/RIOK2/STRADA/CBLB/RANBP3/UPF2/XPO5/APPL2/EIF4ENIF1/AGFG1/NUP43/IPO11/MDN1/BARD1/MAPK14/NUP98/IPO7/NSUN2/RGS14/RAB23/TPR/FMR1/NUP155/ANP32A/IPO8/THOC2/STK3/NEDD4/SMAD3/NOL6/FYTTD1/RBM33/NUP107/LSG1/STRADB/ABRA/NUP85/NEMF/PTPN14/SIRT6/KPNA5/XPO6/SMG7/NMD3/NU…	80	T1h
GO:0051169	nuclear transport	80/2454	333/18888	2.3803558676480452e-8	3.5651780007698596e-5	3.0443498728340787e-5	AHCTF1/UBR5/KPNA1/NUP153/NUP54/EIF4A3/NRDE2/IPO9/CRY2/NCBP1/TARDBP/KPNB1/DUSP16/XPO4/TNPO1/TSC2/SMO/TSC1/NUP188/SMG1/LMNA/NUP210/NUP205/NOTCH1/RIOK2/STRADA/CBLB/RANBP3/UPF2/XPO5/APPL2/EIF4ENIF1/AGFG1/NUP43/IPO11/MDN1/BARD1/MAPK14/NUP98/IPO7/NSUN2/RGS14/RAB23/TPR/FMR1/NUP155/ANP32A/IPO8/THOC2/STK3/NEDD4/SMAD3/NOL6/FYTTD1/RBM33/NUP107/LSG1/STRADB/ABRA/NUP85/NEMF/PTPN14/SIRT6/KPNA5/XPO6/SMG7/NMD3/NU…	80	T1h
GO:0050808	synapse organization	107/2454	493/18888	4.076906300326559e-8	4.148528594561528e-5	3.5424802061986005e-5	ADGRB3/UBE3A/CAP2/FARP1/DOCK10/LRP8/TUBB/CACNA2D2/HIP1R/KIF1A/EEF2K/AGRN/EPHB1/ROBO2/CAPRIN2/VPS35/TSC1/OGT/VCP/FRMPD4/HMCN2/EPHB3/PTPN13/SETD5/TANC1/SDK1/CHD4/CD2AP/DVL1/CTBP2/MAPK14/RAB17/LGMN/SPTB/DAB2IP/ALS2/CBLN4/EPHA7/EPHA4/SDF4/NTNG1/CACNA1S/SNCB/EGLN1/GAP43/ANK3/MYCBP2/NEDD4/FYN/CAST/COLQ/GRIN2B/RER1/ANAPC2/APP/ADAM10/REST/SRPX2/PTK7/PPFIA1/DISC1/GNPAT/KY/NRP1/ERBB4/GLRB/DRP2/ZMYND8/WASL/…	107	T1h
GO:0043087	regulation of GTPase activity	73/2454	298/18888	4.1547607356650256e-8	4.148528594561528e-5	3.5424802061986005e-5	ARHGEF10/ARFGEF1/PLXNA1/RALGAPB/RAP1GAP/CPEB2/PICALM/RALGPS1/FERMT2/DOCK10/TBC1D9B/TBC1D13/ARHGEF7/ARHGEF5/RIC1/ARHGEF26/AGRN/APC2/TBC1D8B/PLXNA2/TSC1/TBC1D2B/RABGAP1L/VAV3/EPHB3/ABR/RAB3GAP2/PROM2/FGD3/DOCK9/RAPGEF2/SNX13/DAB2IP/ALS2/EPHA4/ASAP3/TIAM2/RAPGEF5/SFRP1/BCAR3/RALGAPA2/TBC1D12/NDEL1/RAPGEF6/RALGAPA1/TBC1D15/ARHGAP15/SOS1/PTK2/FGD5/GPSM1/BVES/SIPA1L1/EFNA5/DOCK8/SCRIB/GPR137B/RAPGEF1/N…	73	T1h
GO:0006302	double-strand break repair	75/2454	312/18888	6.301647445345056e-8	5.393309977866034e-5	4.605414523966462e-5	ERCC8/INO80/TRRAP/BRD7/EPC1/ZFYVE26/HELQ/UBQLN4/SMC6/MLH1/PPP4R2/HSF1/PBRM1/SFPQ/WDR48/SMCHD1/INIP/VCP/ATM/CHD4/PSMD14/SWI5/ARID2/ATR/ERCC6/MBTD1/DDX1/SMARCAL1/PRKDC/PHF10/NIPBL/MEIOB/PARP1/PLK1/TOP2B/RAD54L/TP53BP1/EME1/XRCC2/ACTR5/SMARCD2/SMC5/PALB2/LIG3/KDM1A/BRIP1/MEAF6/SIRT6/RAD54B/SMARCB1/REV3L/POLQ/CSNK2A2/DCLRE1C/CHEK2/MCM3/SETX/RECQL/RTEL1/DCLRE1A/ZMYND8/MCM5/CHEK1/SMARCE1/TNKS1BP1/BRCA1…	75	T1h
GO:0010506	regulation of autophagy	82/2454	357/18888	1.2961719564215316e-7	9.635956151730834e-5	8.228262902671877e-5	TECPR1/VPS13C/USP33/MAPK8/PARL/EXOC7/ZMPSTE24/DEPDC5/ATP6V0E1/ATG16L1/FBXL2/SCFD1/SLC7A5/HERC1/MTM1/UBQLN4/ATP6V0A2/CISD2/LRSAM1/PLK2/TSC2/PIK3CB/HIF1A/FYCO1/VPS35/TSC1/KIF25/NPC1/TMEM39A/CLEC16A/ATM/RAB3GAP2/DEPTOR/HTT/PIK3C2A/EXOC4/PRKAA1/RB1CC1/CRYBA1/UCHL1/CTSA/SESN2/ERN1/UFL1/STK11/FOXO3/NEDD4/DAPK2/KDM4A/GNAI3/RAB8A/WDR24/ATG5/WAC/SNX5/CSNK2A2/MFSD8/SNX7/SREBF1/GPSM1/DAPK1/GPR137B/ATP6V0A1/…	82	T1h
GO:0022604	regulation of cell morphogenesis	62/2454	246/18888	1.447564769914497e-7	9.635956151730834e-5	8.228262902671877e-5	EPS8/PLXNA1/PHIP/ZMPSTE24/SLC26A5/BRWD3/FERMT2/LRP8/HEXB/ARHGEF7/ITSN2/MYH9/EEF2K/RAB21/GAS2/WTIP/PLXNA2/CAPRIN2/PARP6/ANKRD27/EPB41L3/FGD3/RASA1/MFSD2A/DVL1/GRIP1/PRKDC/PRPF40A/EPHA4/MYO10/SYT4/NTNG1/KANK1/MYO9A/BRWD1/FYN/FMNL2/ANAPC2/RIMS2/MYH10/ARHGAP15/PTK2/FGD5/BVES/RIMS1/EFNA5/NF2/DLG1/FN1/WDR1/PLXNA4/IL1RAPL1/RREB1/SEMA4A/FGD6/SEMA3E/SYNE3/F2/ENPP2/MACF1/SH3D19/ZMYM3	62	T1h
GO:0006403	RNA localization	53/2454	200/18888	2.0718539281708867e-7	1.2412476883671782e-4	1.0599168516747904e-4	PNPT1/AHCTF1/LRPPRC/NUP153/CCT2/NUP54/EIF4A3/KIF5C/NRDE2/NCBP1/TOMM20/PARN/KPNB1/HSF1/FUBP3/TCP1/NUP188/SMG1/NUP210/NUP205/FXR1/ATM/UPF2/XPO5/AGFG1/NUP43/ZNHIT6/ATR/NUP98/NSUN2/CCT3/TPR/FMR1/NUP155/THOC2/NOL6/FYTTD1/CCT8/RBM33/NUP107/CCT4/NUP85/BICD2/SMG7/NUP93/SRSF7/MAGOH/A1CF/NUP35/ATXN2/GLE1/WNK1/NUP88	53	T1h
GO:0031032	actomyosin structure organization	30/863	215/18888	5.040348946726826e-8	1.7953113243461983e-4	1.605623609029781e-4	ARHGEF10/CDC42BPA/FERMT2/PPFIA1/TGFB3/ACTC1/MYH10/ALKBH4/MYOM2/MYH9/MEF2A/SRC/RHPN2/MTOR/IQGAP1/NEB/LDB3/ABL1/BBS4/LIMK1/FHOD1/SFRP1/FHOD3/SDC4/MYH11/PXN/ARHGEF5/TESK1/MYOM3/CLASP2	30	T3d
GO:0031346	positive regulation of cell projection organization	41/863	360/18888	7.266995848395865e-8	1.7953113243461983e-4	1.605623609029781e-4	FEZ1/DVL1/EPS8/MAP2K2/KCTD17/WASL/TGFB3/FGFR1/SRC/IGF1R/GRIP1/DZIP1/PLEK2/HAP1/BAIAP2/DAB2IP/ANAPC2/MTOR/PRKCI/ABL1/CEP120/NCKAP1/EEF2K/DOCK11/SCARB2/CCP110/ATMIN/SERPINI1/CUX1/BBS4/LIMK1/APC/TIAM2/SETX/SF3A2/PLXNB2/ABI2/FYN/PARP6/DSCAM/PLXNB1	41	T3d
GO:0016358	dendrite development	31/863	235/18888	1.1172121212898563e-7	1.8400483637643933e-4	1.6456338544473042e-4	DVL1/FARP1/WASL/LRP4/HECW1/PSEN1/MEF2A/BTBD3/BAIAP2/DAB2IP/ANAPC2/TNIK/SYNE1/ABL1/DAB1/SLC12A5/EEF2K/SLC25A46/CELSR2/RERE/FSTL4/CUX1/MATN2/BBS4/CSMD3/PICALM/ABI2/FYN/PARP6/KIAA0319/DSCAM	31	T3d
GO:0022604	regulation of cell morphogenesis	31/863	246/18888	3.1459991198435517e-7	3.281329171441197e-4	2.93463284903123e-4	DVL1/EPS8/FERMT2/PLEKHO1/ARHGAP18/GAS2/BRWD3/ZMYM3/MYH10/KANK1/MYH9/WTIP/SRC/STRIP1/GRIP1/BAIAP2/ANAPC2/KDR/EEF2K/ITSN2/ANXA1/CUX1/PRKDC/WASF3/SH3D19/EZR/PLXNB2/FYN/PARP6/PLXNB1/BVES	31	T3d
GO:0007015	actin filament organization	47/863	467/18888	3.463508289204491e-7	3.281329171441197e-4	2.93463284903123e-4	ARHGEF10/EPS8/FERMT2/PPFIA1/WASL/CAPZA2/ARFGEF1/TF/TGFB3/ARHGAP18/GAS2/ACTC1/KANK1/SHROOM1/SRC/RHPN2/HIP1R/BAIAP2/MTOR/IQGAP1/NEB/PLS3/PRKCI/ABL1/NCKAP1/SWAP70/INPPL1/WASF3/BBS4/LIMK1/FHOD1/ELMO3/SFRP1/FHOD3/TLE6/EZR/SDC4/ABI2/PXN/SNX9/ARHGEF5/TESK1/MYO15A/CALD1/CAP2/MYO1C/CLASP2	47	T3d
GO:0051017	actin filament bundle assembly	24/863	163/18888	3.984613444373038e-7	3.281329171441197e-4	2.93463284903123e-4	ARHGEF10/EPS8/FERMT2/PPFIA1/TGFB3/SHROOM1/SRC/RHPN2/BAIAP2/MTOR/PLS3/ABL1/SWAP70/BBS4/LIMK1/FHOD1/SFRP1/EZR/SDC4/PXN/ARHGEF5/TESK1/CALD1/CLASP2	24	T3d
GO:0061572	actin filament bundle organization	24/863	167/18888	6.269321672084939e-7	4.4252454831102405e-4	3.957686072092116e-4	ARHGEF10/EPS8/FERMT2/PPFIA1/TGFB3/SHROOM1/SRC/RHPN2/BAIAP2/MTOR/PLS3/ABL1/SWAP70/BBS4/LIMK1/FHOD1/SFRP1/EZR/SDC4/PXN/ARHGEF5/TESK1/CALD1/CLASP2	24	T3d
GO:0051496	positive regulation of stress fiber assembly	12/863	51/18888	2.344301619125681e-6	0.0013095	0.00117114	ARHGEF10/FERMT2/TGFB3/MTOR/ABL1/LIMK1/FHOD1/SFRP1/SDC4/PXN/ARHGEF5/TESK1	12	T3d
GO:0007264	small GTPase-mediated signal transduction	47/863	500/18888	2.3852401576356677e-6	0.0013095	0.00117114	ARHGEF10/EPS8/KCTD10/FAM13B/FARP1/LRP4/ARFGEF1/CHP1/DENND3/ARHGAP18/RAP1GAP/ARHGEF28/MCF2L/KANK1/ARHGAP20/RALGPS1/SRC/DHCR24/ABCA1/NF1/ARHGAP1/DOK5/NKIRAS1/DAB2IP/ABL1/KSR1/NCKAP1/SWAP70/DAB1/DOCK11/FARP2/SIPA1L2/BCAR3/LIMK1/CCNA2/ITSN1/USO1/GRAP2/TIAM2/KSR2/ABI2/RALGAPA1/ARHGEF5/VAV2/PLXNB1/RAP1GAP2/TSC2	47	T3d
GO:0032233	positive regulation of actin filament bundle assembly	13/863	61/18888	2.958522095866916e-6	0.00146181	0.00130736	ARHGEF10/FERMT2/TGFB3/MTOR/ABL1/SWAP70/LIMK1/FHOD1/SFRP1/SDC4/PXN/ARHGEF5/TESK1	13	T3d
GO:0007264	small GTPase-mediated signal transduction	114/2171	500/18888	3.1762441903548625e-13	1.9108285049174854e-9	1.6145350731814351e-9	ARHGEF10/DOCK3/DHCR24/KALRN/FBXO8/LRRK2/EPS8/ARFGAP1/ARHGEF5/ARFGEF1/ARHGEF7/RHOB/TRIO/RAPGEF2/RALGPS1/ABCA1/RALGAPB/RAP1A/NOTCH1/RASA2/DOCK4/DOK5/ROCK2/FGD3/ARHGAP10/TSC2/PLK2/USP8/RAPGEF6/ARHGEF18/RAP1GAP/ARHGAP18/RB1/DENND4A/RELN/ARHGAP1/SSX2IP/ALS2/NCKAP1/GPR17/RASGRP3/FARP1/DOK6/PIK3CG/RIN2/SRGAP2/CCDC88A/COL3A1/MFN2/KSR1/ARHGEF12/DENND4C/USO1/MCF2L/TGFB2/LRP4/CGNL1/ARHGAP28/LIPA/LZTR1/ARHGE…	114	T3h
GO:0016358	dendrite development	63/2171	235/18888	6.69368826632028e-11	1.7369577843753364e-7	1.4676247796662408e-7	ADGRB3/LRRK2/EEF2K/DVL1/VLDLR/CSMD3/RAPGEF2/APP/NLGN1/TPBG/PAK3/PTPRD/FMR1/PSEN1/MEF2C/SDK1/SYNE1/RELN/FARP1/MATN2/SRGAP2/EPHB1/RERE/NCK2/BAIAP2/LRP4/HECW2/MEF2A/CAMK2B/FAT3/SEMA3A/UBE3A/SIPA1L1/CAPRIN2/CHRNA7/KIF1A/ITGB1/DCDC2/HDAC2/NRP1/MFSD2A/PRKG1/KIDINS220/STK11/PPFIA2/PTPRS/NEDD4/PREX1/EPHA4/EZH2/LRP8/PPP1R9B/PHACTR1/KLHL1/WASL/DSCAM/CYFIP1/RAB21/TULP1/CAPRIN1/HECW1/FYN/DOCK10	63	T3h
GO:0007409	axonogenesis	100/2171	455/18888	8.66169107899935e-11	1.7369577843753364e-7	1.4676247796662408e-7	NCAM1/KIF5C/KALRN/MAP2K2/NEXN/CNTNAP1/ATP8A2/GAP43/DVL1/TRIO/PAK1/APP/CTTN/NOTCH1/NUMB/CDH2/PAK3/PARD3/DSCAML1/CDH11/NELL2/PSEN1/EPHA7/DRGX/MYCBP2/RELN/ADCY1/CHL1/MATN2/EPHB1/MACF1/PTPRO/IGF1R/NRXN1/PTCH1/RAPH1/SEMA6D/EPHA5/BAIAP2/LRP4/MAP2K1/UCHL1/CNP/TOP2B/LAMB2/ROBO2/PLXNA1/SEMA3A/UNC5D/FEZ1/SIPA1L1/RYK/PLEKHG4/EPHA10/NDEL1/NRXN3/DOCK7/PLXNC1/SPG11/NTN3/PTPRM/ITGB1/CXCL12/FGFR2/PLXNB2/SLIT2/NR…	100	T3h
GO:0034329	cell junction assembly	99/2171	453/18888	1.5007223596673419e-10	2.257086428939682e-7	1.907102177587788e-7	PKN2/ADGRB3/CDH19/CNTNAP1/ADGRL3/EEF2K/ARHGEF7/GAP43/FERMT2/DVL1/RAPGEF2/SDC4/GJB1/APP/ZDHHC2/CLASP1/NLGN1/CTTN/RAP1A/UGT8/CDH2/TESK2/TPBG/ROCK2/PARD3/CDH20/PTPRD/MARVELD2/VPS35/CDH11/PTPN13/COL16A1/MEF2C/SDK1/GNPAT/DST/EPHA7/EIF4G1/MYCBP2/EPB41L5/PTPRA/FARP1/CDH18/SRGAP2/MPDZ/EPHB1/ADD2/MACF1/PTPRO/LGI2/NRXN1/CDH6/KDR/LRP4/FER/ROBO2/EPB41L3/PHLDB2/TBCD/TEK/RYK/MICALL2/IKBKB/NRG3/EPHA2/PTPRK/GABR…	99	T3h
GO:0050808	synapse organization	105/2171	493/18888	2.0065466367096495e-10	2.4142769132890506e-7	2.0399186755096628e-7	ADGRB3/LRRK2/CNTNAP1/ADGRL3/EEF2K/RHOB/GAP43/DVL1/APP/STK38/ZDHHC2/CACNB2/NLGN1/CTTN/CDH2/TPBG/PAK3/PTPRD/VPS35/TUBB/PTPN13/PSEN1/MEF2C/SDK1/CNKSR2/GNPAT/EPHA7/EIF4G1/MYCBP2/RELN/ALS2/FARP1/PPFIA1/SRGAP2/EPHB1/ADD2/PTPRO/IGF1R/LGI2/NRXN1/CDH6/BAIAP2/LRP4/REST/CAMK2B/LAMB2/CAST/ROBO2/CTTNBP2/UBE3A/SIPA1L1/RYK/NRG3/CAPRIN2/GABRA3/CD2AP/CAP2/PLXNC1/SNCA/SPG11/CHRNA7/KIF1A/ITGB1/GABRG1/PLXNB2/VSTM5/M…	105	T3h
GO:0048813	dendrite morphogenesis	43/2171	140/18888	7.668378645443534e-10	7.688827655164716e-7	6.496596575236286e-7	ADGRB3/LRRK2/EEF2K/DVL1/VLDLR/RAPGEF2/NLGN1/TPBG/PAK3/PTPRD/SYNE1/RELN/FARP1/EPHB1/RERE/BAIAP2/LRP4/HECW2/MEF2A/CAMK2B/SEMA3A/UBE3A/SIPA1L1/CAPRIN2/CHRNA7/KIF1A/ITGB1/DCDC2/NRP1/KIDINS220/STK11/PPFIA2/NEDD4/EPHA4/LRP8/PHACTR1/WASL/DSCAM/RAB21/CAPRIN1/HECW1/FYN/DOCK10	43	T3h
GO:0051056	regulation of small GTPase mediated signal transduction	72/2171	304/18888	1.3322159852702874e-9	1.1449444810551498e-6	9.674091718601833e-7	ARHGEF10/DOCK3/KALRN/FBXO8/EPS8/ARFGAP1/ARHGEF5/ARFGEF1/TRIO/RALGPS1/ABCA1/RALGAPB/NOTCH1/RASA2/FGD3/ARHGAP10/TSC2/ARHGEF18/RAP1GAP/ARHGAP18/DENND4A/RELN/ARHGAP1/SSX2IP/ALS2/GPR17/PIK3CG/SRGAP2/COL3A1/MFN2/ARHGEF12/DENND4C/MCF2L/TGFB2/LRP4/CGNL1/ARHGAP28/LZTR1/ARHGEF3/TEK/ABR/SIPA1L1/PLEKHG4/DOCK8/ARHGAP42/CD2AP/RAF1/SIPA1L2/ITGB1/ARHGAP6/SH2B2/SLIT2/NRP1/VAV2/OGT/STARD8/TIAM2/NF1/EPS8L2/PREX1/RA…	72	T3h
GO:0031503	protein-containing complex localization	52/2171	191/18888	1.6868025192516165e-9	1.2684754944772157e-6	1.0717854428244813e-6	ATAD1/KIF5C/DLG2/XPO1/AP2M1/NLGN1/RAP1A/IFT140/NUMB/IFT122/CACNG4/VPS35/GRIP1/VAC14/SYNE1/LMNB2/RELN/SSX2IP/ATR/HIP1/WDR19/DYNC2H1/GRIP2/AP2A2/SPAG17/ATM/MDN1/FXR1/IFT52/AKAP9/AP3D1/EPS15/TTC21B/IPO9/WDR35/LSG1/PCM1/IFT80/OGT/SNAP25/ERBB4/IFT43/LGI1/IFT20/IFT88/TNFAIP2/DLG3/OPHN1/PRKCZ/WASL/LRRC7/ARL3	52	T3h
GO:0031032	actomyosin structure organization	56/2171	215/18888	2.4074457672154842e-9	1.6092437483964837e-6	1.3597141064191316e-6	ARHGEF10/MYOM2/ALKBH4/TGFB3/ARHGEF5/MYH9/EPB41/FERMT2/PAK1/CDC42BPA/SDC4/CLASP1/ANLN/PDGFRA/ROCK2/RGCC/ARHGEF18/ITGB5/MYLK3/EPB41L5/PPFIA1/RHPN1/CCDC88A/PXN/LDB3/NEB/FRMD3/CGNL1/ARHGAP28/MEF2A/MYH11/EPB41L3/PHLDB2/MYL2/MYH3/EPB41L4A/TNNT2/ITGB1/ARHGAP6/MYH7/MYOM3/CNN3/TJP1/NRP1/MYO18B/EDN1/FHOD3/CD47/ZYX/IQGAP1/CSRP2/PHACTR1/DLC1/TNNT3/RHOA/AKAP13	56	T3h
GO:0006403	RNA localization	53/2171	200/18888	3.3349380217356234e-9	2.006298713876151e-6	1.6952016533643502e-6	KIF5C/MCM3AP/PNPT1/TCP1/XPO1/SRSF7/SMG1/KPNB1/NUP153/FUBP3/RBM33/NCBP1/AHCTF1/FMR1/CCT8/NRDE2/MAGOH/NUP107/HSF1/YY1/ATR/DCP2/NUP85/SRSF3/PARP11/NUTF2/TPR/PARN/NUP54/SENP2/ATM/FXR1/NCBP2/EIF4A3/A1CF/SIDT1/RFTN1/SUPT6H/DHX9/SMG5/G3BP2/HNRNPA2B1/UPF3A/TOMM20/NUP214/NUP205/EXOSC10/SEC13/NUP133/CCT4/POM121C/BICD2/SMG7	53	T3h
GO:0007409	axonogenesis	108/2256	455/18888	1.0386595723160807e-12	6.20391362544395e-9	5.269830672172115e-9	NCAM1/CREB1/KIF5C/DSCAML1/ACTG1/NPR2/USP33/PTPN11/NR4A2/CNTNAP1/NELL2/VCL/EPHB1/ARHGEF28/SEMA3E/SPG11/SEMA3D/NTN3/MAP2K2/PLXND1/PSEN1/MCF2/SEMA3F/MYCBP2/FN1/ATP8A2/SEMA4B/DVL1/MAP2K1/CDH11/FZD3/CCK/PARD3/RAPH1/NOTCH1/PALLD/BDNF/TRIO/LAMB2/APLP2/ROBO2/EPHA4/EPHB3/EFNA5/VANGL2/ADAM17/KALRN/FYN/CDKL5/GFRA3/FEZF2/PTPRM/SRF/MAP3K13/PRKG1/NRXN3/PTK2/BRSK2/TWF2/TRAK1/ITGB1/LGR6/EPHA10/NDEL1/PLXNA2/PTCH1…	108	T7d
GO:0033044	regulation of chromosome organization	66/2256	247/18888	1.4670841616524364e-10	4.381446848775001e-7	3.7217608732446013e-7	WAPL/CDK5RAP2/ANAPC7/HECW2/SETDB2/NFRKB/SMG1/NEK7/TNKS/TNKS2/DDX11/PARN/PHF10/PBRM1/CTNNB1/RAD21/PARP1/IK/ANAPC5/EXOSC10/YY1/SMG6/SMARCE1/ANAPC4/PPHLN1/INO80D/BAZ1B/MAP3K4/ATF7IP/CDC16/ARID2/MORC2/SMC6/ATRX/MAD1L1/NEK6/MAD2L1/DYNC1LI1/XRN1/CHFR/ERCC4/RAD50/TCP1/TOP2A/ATM/KLHL22/YLPM1/ACTL6A/CTC1/UCHL5/CDC27/SLF2/SPDL1/SMARCA2/BRD7/INCENP/NAT10/SMG5/MAPT/MNAT1/PINX1/CENPE/GEN1/HMBOX1/ZNF207/ANAPC1	66	T7d
GO:0010975	regulation of neuron projection development	100/2256	460/18888	1.366317661810732e-9	2.7203384646651676e-6	2.310754782430782e-6	ADGRB3/RAPGEF2/EEF2K/LRRK2/HECW2/FAT3/LRRC7/ANKRD27/SEMA3E/SEMA3D/MAP2K2/PLXND1/PSEN1/MCF2/SEMA3F/NLGN1/MAGI2/NEDD4/KIF1A/MYCBP2/FN1/ATP8A2/SEMA4B/LRP8/DGUOK/DVL1/MAP2K1/TBX6/BDNF/SYNE1/KATNB1/CAMK2G/MYLIP/PTPRG/ROBO2/EPHA4/EPHB3/EFNA5/EP300/ITPKA/SARM1/FYN/CDKL5/FEZF2/SRF/CSMD3/MAP3K13/SLC39A12/RIT2/BRSK2/TWF2/TRAK1/CBFA2T2/NDEL1/PLXNA2/INPP5J/NSMF/EPHA7/SFRP1/DSCAM/SCARB2/PTPRF/MACF1/BMPR2/PLXN…	100	T7d
GO:0007033	vacuole organization	59/2256	234/18888	1.4320159776010894e-8	1.5947384955660344e-5	1.354629085027939e-5	ZFYVE26/ABCA1/ATG16L1/LRRK2/EMC6/NPR2/WDR45B/STX17/PIKFYVE/SPG11/TMEM41B/MTM1/PSEN1/SCFD1/CHMP6/SNX4/VPS18/LRBA/TMEM39A/ATG2B/MFN2/MBTPS1/UBXN2B/FIG4/RAB23/IFT88/RAB3GAP1/LAMP1/VPS54/GAA/SNX30/LRSAM1/VPS35/MFSD8/UBQLN1/SCARB2/TCIRG1/ATG5/HOOK1/ATG4C/AP3B1/AKTIP/RAB34/TBC1D14/ATP2A2/HEXA/ATG14/MTMR3/BAG3/ATG3/PIP4K2A/HPS4/RAB3GAP2/TMEM175/ATP6V0A1/GNPTAB/TPCN2/CLN6/SYT7	59	T7d
GO:0007264	small GTPase-mediated signal transduction	103/2256	500/18888	1.5929720857017237e-8	1.5947384955660344e-5	1.354629085027939e-5	EPS8/ARHGEF10/ARHGEF5/ABCA1/RAPGEF2/RAPGEF6/SSX2IP/LRRK2/RASA2/DOCK3/ARFGEF1/DHCR24/DENND4A/ADRA2A/RAP1GAP/RALGPS1/GBF1/SIPA1L2/ARHGEF28/RIN2/NKIRAS1/HACE1/FAM13A/ARHGEF7/ARFGAP1/MCF2/STARD13/RALGAPB/DOCK4/DOCK10/SH2D3C/ARHGEF18/ARHGEF12/ROCK2/ARHGAP20/NOTCH1/KCTD10/PLEKHG5/TRIO/RAB35/ARFGEF2/LZTR1/GRAP2/SPATA13/RRAS2/DOK6/MFN2/PHACTR4/KALRN/OGT/GMIP/AMOT/RRAD/RIT2/ITGB1/CDH13/RHOG/RAF1/BCAR3/KRI…	103	T7d
GO:0043087	regulation of GTPase activity	70/2256	298/18888	1.6019472582280608e-8	1.5947384955660344e-5	1.354629085027939e-5	ARHGEF10/ARHGEF5/RABGAP1L/RAPGEF2/RAPGEF6/TBC1D9B/LRRK2/FERMT2/ARFGEF1/RAP1GAP/RALGPS1/RAB11FIP2/TBC1D2B/TBC1D8B/EPHA2/ARHGEF26/ARHGEF7/AGAP3/PLXND1/TSC1/RALGAPB/ADAP1/DOCK10/RIC1/SNX9/CPEB2/EPHA4/EPHB3/TBC1D10A/ADCYAP1/RGP1/EFNA5/TBC1D4/GMIP/CDKL5/RRP1B/PRKG1/ASAP3/PTK2/RAB3GAP1/ITGB1/ITGB1BP1/NDEL1/PLXNA2/RGS6/RHOG/BCAR3/DOCK9/SFRP1/VAV3/TBC1D13/ARHGAP12/PLXNC1/TBC1D14/BCR/FGD3/RASGEF1A/PROM2/P…	70	T7d
GO:0022604	regulation of cell morphogenesis	60/2256	246/18888	3.997450267010309e-8	3.410967206407511e-5	2.8974000431563443e-5	EPS8/EEF2K/SYNE3/AGO4/PHIP/FERMT2/PRKDC/ITSN2/ANKRD27/SEMA3E/EPB41L3/ARHGEF7/PLXND1/SLC26A5/FN1/LRP8/ARHGEF18/DVL1/ZMPSTE24/GAS2/WTIP/EPHA4/EFNA5/ITPKA/ZRANB1/FYN/CDKL5/MAP3K13/PTK2/CAMSAP1/BRWD1/PLXNA2/SPARC/RHOG/PALMD/MYO9A/KDR/GRIP1/WDPCP/MACF1/PLXNC1/CSF1R/FGD3/MFSD2A/SH3D19/ANXA1/RASA1/VEGFA/PLXNB2/FMNL2/CPNE9/SPAG9/CXCR4/RIMS2/MYO10/PRPF40A/LIMD1/PARVB/KIT/MYH9	60	T7d
GO:0007044	cell-substrate junction assembly	31/2256	96/18888	1.154813497706959e-7	8.622126277254583e-5	7.323948761773082e-5	COL16A1/FERMT2/ACTG1/TESK2/VCL/ARHGEF7/TSC1/FN1/EPB41L5/CDH11/ROCK2/LAMA3/EFNA5/DST/SDC4/PTK2/CLASP1/ITGB1BP1/SLC9A1/PPM1F/SFRP1/KDR/WDPCP/MACF1/BCR/PTPRA/TEK/VEGFA/CLASP2/ITGA2/COL17A1	31	T7d
GO:0006913	nucleocytoplasmic transport	73/2256	333/18888	1.5937761618508127e-7	8.710053802191709e-5	7.398637610750841e-5	KPNA1/TARDBP/MCM3AP/NRDE2/UBR5/LRRK2/MED1/NUP153/AHCTF1/PTPN11/KPNB1/SMG1/SPG11/NCBP1/PSEN1/CRY2/TSC1/NEDD4/LMNA/EIF4ENIF1/HEATR3/NOTCH1/IPO9/NUP54/NUP214/FMR1/MDN1/RBM33/SMG6/CDAN1/EP300/PTPN14/ATXN1/RAB23/ANP32A/NUP205/SMG7/XPO4/NUP93/RPL23/NUP37/CABP1/TSC2/YTHDC1/APPL2/DHX9/IPO8/STAT3/FAM53A/NUP88/MAGOH/BAG3/NUP43/KPNA2/SMO/NF1/THOC2/PPM1A/SMG5/STK4/PHB2/PTTG1IP/DUSP16/APPL1/NUP35/XPO5/TNPO1/R…	73	T7d
GO:0051169	nuclear transport	73/2256	333/18888	1.5937761618508127e-7	8.710053802191709e-5	7.398637610750841e-5	KPNA1/TARDBP/MCM3AP/NRDE2/UBR5/LRRK2/MED1/NUP153/AHCTF1/PTPN11/KPNB1/SMG1/SPG11/NCBP1/PSEN1/CRY2/TSC1/NEDD4/LMNA/EIF4ENIF1/HEATR3/NOTCH1/IPO9/NUP54/NUP214/FMR1/MDN1/RBM33/SMG6/CDAN1/EP300/PTPN14/ATXN1/RAB23/ANP32A/NUP205/SMG7/XPO4/NUP93/RPL23/NUP37/CABP1/TSC2/YTHDC1/APPL2/DHX9/IPO8/STAT3/FAM53A/NUP88/MAGOH/BAG3/NUP43/KPNA2/SMO/NF1/THOC2/PPM1A/SMG5/STK4/PHB2/PTTG1IP/DUSP16/APPL1/NUP35/XPO5/TNPO1/R…	73	T7d
GO:0034329	cell junction assembly	92/2256	453/18888	1.835079701626154e-7	8.710053802191709e-5	7.398637610750841e-5	ANK2/ADGRB3/RAPGEF2/EEF2K/COL16A1/GNPAT/FERMT2/ACTG1/TESK2/CNTNAP1/VCL/EPHB1/EPHA2/EPB41L3/CDH6/ARHGEF7/PLXND1/ADGRL3/PKN2/NLGN1/TSC1/MYCBP2/FN1/CLDN5/FSCN1/PTPN13/DVL1/EPB41L5/CDH11/CTNNB1/ROCK2/PARD3/BDNF/LAMA3/MPDZ/ROBO2/GABRE/EPHB3/EFNA5/DST/SDC4/OGT/SRF/PTK2/FER/CLASP1/ITGB1BP1/VPS35/CDH13/TJP1/SLC9A1/EPHA7/PPM1F/MYO9A/SFRP1/DSCAM/KDR/WDPCP/MACF1/ARHGEF9/ZDHHC2/BCR/CBLN2/SLITRK6/THBS2/NRXN1/…	92	T7d
GO:0031589	cell-substrate adhesion	77/2256	359/18888	1.8952315490378778e-7	8.710053802191709e-5	7.398637610750841e-5	COL16A1/CDK6/FERMT2/ACTG1/TESK2/VCL/EPHB1/RIN2/ITGA8/HAS2/SEMA3E/ARHGEF7/VIT/TSC1/ITGA9/NEDD9/FN1/EPB41L5/CDH11/CTNNB1/ROCK2/EMP2/NOTCH1/VWC2/EPHB3/EFNA5/SDC4/PLAU/SRF/PTK2/FER/CLASP1/EDIL3/ITGB1/ITGB1BP1/PPARD/CDH13/SLC9A1/UTRN/PPM1F/SFRP1/UNC13D/KDR/COL26A1/SNED1/WDPCP/MACF1/ITGA4/PPFIA1/LAMB1/BCR/ECM2/COL3A1/PTPRA/FREM1/TEK/RASA1/VEGFA/APOA1/CLASP2/PKHD1/NF1/ADAMTS9/TRIOBP/STK4/ANGPTL3/EGFLAM/…	77	T7d
GO:0051056	regulation of small GTPase mediated signal transduction	68/2256	304/18888	1.8957090143728815e-7	8.710053802191709e-5	7.398637610750841e-5	EPS8/ARHGEF10/ARHGEF5/ABCA1/SSX2IP/RASA2/DOCK3/ARFGEF1/DENND4A/RAP1GAP/RALGPS1/GBF1/SIPA1L2/ARHGEF28/FAM13A/ARFGAP1/MCF2/STARD13/RALGAPB/ARHGEF18/ARHGEF12/ARHGAP20/NOTCH1/KCTD10/PLEKHG5/TRIO/ARFGEF2/LZTR1/SPATA13/MFN2/KALRN/OGT/GMIP/AMOT/RIT2/ITGB1/RAF1/MYO9A/VAV3/CD2AP/TSC2/DENND1A/ARHGAP12/SCAI/MMD2/ARHGEF9/DOCK2/BCR/FGD3/RASGEF1A/COL3A1/FRMD7/SLIT2/TEK/APOA1/RASA4B/NF1/IQSEC3/TIAM2/SH3BP1/SWAP…	68	T7d
GO:0007409	axonogenesis	143/3219	455/18888	1.9845716484578678e-14	9.841041242065308e-11	7.73727089207214e-11	FEZ1/MAP2K2/DVL1/STK11/BAIAP2/SPG11/GAP43/LRP4/CELSR3/MYCBP2/ITGB1/CHRNB2/CDKL5/KALRN/USP33/SKIL/SLC9A6/DAB1/MACF1/ENAH/NEFH/SLC25A46/RAB21/UNC5D/SMURF1/PTEN/BRAF/STXBP1/BOC/KIF5B/PAK1/FLRT2/B4GALT6/PTPN11/RYK/CYFIP2/ETV1/PTPRM/PTCH1/TWF2/TRIO/ARHGEF28/LGI1/NFIB/TIAM1/NCAM1/PTK2/ATL1/GLI3/USP9X/EPHA4/SZT2/PITPNA/AFG3L2/EFNA5/TOP2B/ECE1/FSTL4/NRCAM/B4GALT5/PSEN1/RAPH1/DOCK7/NEO1/ABL1/MCF2/CTNNA2/M…	143	T8h
GO:0006403	RNA localization	79/3219	200/18888	3.1972193768893136e-14	9.841041242065308e-11	7.73727089207214e-11	NCBP1/CCT3/ATXN2/EIF4A3/CCT2/YY1/SMG6/ATR/PNPT1/PUM2/NUP85/XPO5/CCT8/TOMM20/NCBP2/WNK1/THOC7/FMR1/FXR1/XPOT/RBM33/CCT5/DCP2/FUBP3/RBFOX1/HNRNPU/NUP155/DDX25/AHCTF1/NUP153/SSB/NRDE2/NSUN2/DKC1/SENP2/PRPF6/RBM8A/NUP160/IGF2BP2/CASC3/NUP214/NUP188/TCP1/NUP205/SNUPN/KPNB1/NUP88/NUP35/UPF3B/G3BP2/STAU1/CCT4/KIF5C/XPO1/UPF3A/NUP54/SUPT6H/BICD1/NUP50/ARC/NUP93/SRSF1/PARN/NAF1/YTHDC1/A1CF/CKAP5/NUP210/SH…	79	T8h
GO:0007264	small GTPase-mediated signal transduction	152/3219	500/18888	6.522764577465241e-14	1.3384712912958676e-10	1.0523393518310591e-10	FARP1/EPS8/CHP1/ARFGEF1/ARHGEF10/RALGAPA1/LRP4/RAPGEF1/OGT/DOK5/KCTD10/RAP1B/CUL3/RASGRF1/NCKAP1/PREX1/ITGB1/DLC1/PLK2/RAP2C/DOCK3/FAM13B/MADD/SQSTM1/ARHGAP18/ARFGAP1/RAP1GAP/KALRN/DAB1/MFN2/ABCA1/DHCR24/RALGDS/BCL6/RAB21/CTNNAL1/IQGAP3/GBF1/ARHGAP42/TSC2/RALGPS1/RHOA/ADCYAP1R1/RRAGC/RAB30/DOCK11/RND3/TRIO/ARHGEF28/PHACTR4/PSD3/TIAM1/ARHGDIB/NGEF/GARNL3/ECT2/GRAP2/KANK1/RAP1GAP2/LIPA/DOCK9/RAB35/…	152	T8h
GO:0010975	regulation of neuron projection development	139/3219	460/18888	1.2885709368983262e-12	1.9392426682570714e-9	1.5246807203320707e-9	FEZ1/MAP2K2/DVL1/STK11/BAIAP2/HECW1/KDM1A/PPP3CA/LRP4/RAPGEF1/TBX6/MYCBP2/PREX1/UBE3A/CHRNB2/MAGI2/SYNE1/PUM2/SF3A2/PRKCI/CDKL5/INPP5F/SKIL/DAB1/STYXL1/MACF1/CAPRIN1/RAB21/ACAP3/SMURF1/INPP5J/EP300/PTEN/RTN4RL1/BRAF/KAT2B/RHOA/PAK1/DDR1/NSMF/PTPN9/TOX/RYK/TNIK/EFHC2/RTN4IP1/TWF2/STK24/CUX1/CAMK2G/NTRK3/TIAM1/CSMD3/NGEF/EPHA4/EFNA5/FGFR1/KANK1/SPOCK1/DENND5A/FSTL4/NRCAM/SS18L1/TWF1/PSEN1/GRID2/EEF…	139	T8h
GO:1903829	positive regulation of protein localization	144/3219	483/18888	1.5750833887727999e-12	1.9392426682570714e-9	1.5246807203320707e-9	UBR5/FARP1/CCT3/CHP1/DVL1/PPM1A/STK11/DZIP1/CCT2/PRKCB/LRP4/VPS11/GNA11/MFF/PARP1/PFKFB2/SH3GLB1/BAP1/ITGB1/TGFB3/STOM/SQSTM1/PRKCI/SAR1A/TTN/TMED10/ABAT/EIF4G1/FERMT2/MAPK14/TRIM8/CCT8/SORBS1/NPEPPS/APC/EP300/PIK3CA/PLK1/RER1/SRI/TESK1/KIF5B/OAZ2/PTPN9/PDCD10/CCT5/PLA2G6/FBXW7/PDCD5/VPS35/YWHAE/MSN/ABCG1/PRKAR1A/CEP120/PCSK1/GLI3/ECT2/JUP/MYH10/DNM1L/GNAI1/PRKAA1/HIF1A/CORO2B/PSEN1/SNCA/FRMD4A/V…	144	T8h
GO:0016358	dendrite development	84/3219	235/18888	3.180442034262939e-12	3.2631335271537756e-9	2.5655565743054377e-9	FARP1/DVL1/STK11/BAIAP2/HECW1/WASL/PPP3CA/LRP4/MEF2A/PREX1/DLG5/ITGB1/SULT4A1/UBE3A/CHRNB2/HPRT1/BTBD3/SYNE1/CDKL5/DAB1/CAPRIN1/SLC25A46/RAB21/MAPK6/CPEB3/PTEN/FMR1/TRAPPC4/NSMF/TNIK/RTN4IP1/ABI1/CUX1/TIAM1/CSMD3/NGEF/EPHA4/ZMYND8/FSTL4/SS18L1/PSEN1/ARF4/BBS4/EEF2K/ABL1/MCF2/CTNNA2/DTNBP1/NCK2/UBA6/NDP/DGKG/EIF4G2/DAB2IP/FAT3/MAP2/EPHB1/DISC1/PHACTR1/WNT7A/PPFIA2/HDAC2/KIAA0319/PICALM/SIPA1L1/ASA…	84	T8h
GO:0050808	synapse organization	143/3219	493/18888	1.765787859382524e-11	1.5528842946226883e-8	1.2209161770587736e-8	FARP1/DVL1/BAIAP2/SPG11/WASL/GAP43/PFN2/LRP4/OGT/RAP1B/PCLO/TSC1/LRRTM1/MYCBP2/EGLN1/DLG5/ITGB1/UBE3A/COL4A1/CHRNB2/PPFIA1/LGI2/CDKL5/ADAM10/CDH9/GABRE/EIF4G1/MAPK14/NEFH/GNPAT/PTPRT/CAPRIN1/SLC25A46/PTEN/GABRA4/SEZ6L/RER1/CDH6/NFIA/RHOA/FLRT2/RYK/PICK1/VPS35/NLGN4X/GPHN/TIAM1/ERC1/NGEF/ACTN1/PPFIBP2/CDH10/EPHA4/AFG3L2/EFNA5/CAMKV/ZMYND8/CAP2/CTBP2/NRCAM/PSEN1/ARF4/SNCA/GLRB/GRID2/EEF2K/CRIPT/ABL…	143	T8h
GO:0031032	actomyosin structure organization	76/3219	215/18888	6.26673149512595e-11	4.822249885499419e-8	3.7913725545512e-8	RHPN2/ARHGEF10/PFN2/CLASP1/CUL3/TSC1/CDC42BPA/MEF2A/IQGAP1/ITGB1/DLC1/TGFB3/PPFIA1/SDC4/MYOM2/TTN/FERMT2/SORBS1/LDB3/IQGAP3/BRAF/RHOA/TESK1/PAK1/PRKAR1A/ALKBH4/ECT2/MYH10/PDLIM1/CORO2B/BBS4/NF2/ABL1/SRC/CLASP2/MYBPC3/CAPN3/MYOM3/WNT11/PPM1E/PHACTR1/CCDC88A/STMN1/ZEB2/EPB41L4A/SFRP1/TMOD1/LIMCH1/TRPM7/EVL/NEB/EPB41L5/TMOD3/ACTN2/TJP1/PGM5/NEBL/TPM1/ACTC1/TNNT2/PDGFRB/ITGB5/FHOD3/PXN/PIK3R2/ACTA1/F…	76	T8h
GO:0030705	cytoskeleton-dependent intracellular transport	72/3219	200/18888	7.609551983020603e-11	5.204933556386093e-8	4.0922479553133027e-8	FEZ1/STK11/SPG11/WASL/IFT122/IFT46/AP3B2/MAPK8IP3/AGTPBP1/NEFH/RAB21/SYT4/COPG1/HOOK1/UBB/KIF5B/ACTR10/ARL8A/HNRNPU/MYO10/DYNC1I2/DYNC2H1/HIF1A/KXD1/RABGEF1/SPG7/MYO19/SPAG17/DTNBP1/CLUAP1/RHOT2/FYCO1/WDR19/SUN1/MAP2/SSX2IP/DYNC2LI1/ARL3/DYNC1H1/CCDC88A/TUBA1C/FLOT2/STAU1/KIF5C/INTU/BAG3/AP3B1/PPFIA2/PRKCZ/BICD1/UCHL1/TANC2/WDPCP/TTC21B/WDR35/SYNE2/DLG2/PEX14/TUBB/IFT140/NDEL1/ARL8B/HAP1/TERF2/MA…	72	T8h
GO:0006913	nucleocytoplasmic transport	104/3219	333/18888	1.0966991951854016e-10	6.137527495964847e-8	4.825476458815767e-8	NCBP1/UBR5/CHP1/PPM1A/SPG11/EIF4A3/KPNA3/PPP3CA/TSC1/IPO9/SMG6/SQSTM1/IPO8/NUP85/XPO5/MAPK14/SDAD1/NCBP2/IPO13/WNK1/SMURF1/EP300/THOC7/TSC2/FMR1/XPOT/RBM33/PTPN11/TXN/YWHAE/NUP62CL/NUP155/XPO6/PKIA/CRY2/GLI3/DDX25/ECT2/AHCTF1/JUP/KPNA1/NUP153/SSB/PSEN1/NRDE2/TMEM53/NSUN2/STK3/RANBP3/PTPN14/RBM8A/NUP160/DUSP16/LSG1/CASC3/NUP214/NFKBIA/NUP188/NUP205/SNUPN/APOD/KPNB1/PKD1/NUP88/NUP35/IL1B/NOTCH1/XPO…	104	T8h
GO:0051169	nuclear transport	104/3219	333/18888	1.0966991951854016e-10	6.137527495964847e-8	4.825476458815767e-8	NCBP1/UBR5/CHP1/PPM1A/SPG11/EIF4A3/KPNA3/PPP3CA/TSC1/IPO9/SMG6/SQSTM1/IPO8/NUP85/XPO5/MAPK14/SDAD1/NCBP2/IPO13/WNK1/SMURF1/EP300/THOC7/TSC2/FMR1/XPOT/RBM33/PTPN11/TXN/YWHAE/NUP62CL/NUP155/XPO6/PKIA/CRY2/GLI3/DDX25/ECT2/AHCTF1/JUP/KPNA1/NUP153/SSB/PSEN1/NRDE2/TMEM53/NSUN2/STK3/RANBP3/PTPN14/RBM8A/NUP160/DUSP16/LSG1/CASC3/NUP214/NFKBIA/NUP188/NUP205/SNUPN/APOD/KPNB1/PKD1/NUP88/NUP35/IL1B/NOTCH1/XPO…	104	T8h
