## Supplementary Table 7 for "From silence to song: Testosterone triggers extensive transcriptional changes in the female canary HVC"

### Sheet: STable9_KEGG_top10
category	subcategory	ID	Description	GeneRatio	BgRatio	pvalue	p.adjust	qvalue	geneID	Count	group
Environmental Information Processing	Signal transduction	hsa04150	mTOR signaling pathway	111/3898	158/8842	1.8093552408829017e-11	6.169901371410695e-9	3.5044354139205677e-9	9681/3480/83667/84219/54468/7484/9706/8325/253260/9663/6794/7132/79726/57521/1147/7249/81029/5562/8321/7479/89780/245973/8503/3667/64900/5605/201163/9470/1978/10641/7483/5296/8131/2887/3845/6502/7475/64798/6199/253314/5170/7478/9550/54541/5295/11211/6198/80326/5563/7472/528/7474/51384/6396/55004/2535/3630/27330/387/7855/96459/55437/57600/6196/10325/6195/10000/1857/7473/153129/9675/6446/5290/55615…	111	T14d
NA	NA	hsa04820	Cytoskeleton in muscle cells	147/3898	232/8842	1.7117578916477268e-9	2.0508137641153577e-7	1.1648394276808946e-7	3680/1286/9172/22795/3728/284217/84467/1293/375790/84033/7414/4635/10611/830/3691/1281/22989/84823/2273/2335/7134/1837/7057/256076/6385/56203/25777/57644/4000/4625/1634/4619/2199/4604/6640/1290/7094/2201/270/4627/1287/7791/23439/51778/1299/1284/8735/84676/27063/91977/4703/4634/2006/1291/3930/29767/2026/3694/84665/137868/1462/22801/83660/70/127294/1289/7136/7135/476/6711/4621/58/5318/7140/7169/926…	147	T14d
Organismal Systems	Development and regeneration	hsa04360	Axon guidance	121/3898	184/8842	1.8042349830926901e-9	2.0508137641153577e-7	1.1648394276808946e-7	4917/9475/2045/56288/5998/659/56920/6608/9723/9423/91653/285220/223117/10154/80031/10509/219699/3611/2242/22885/2773/2047/5362/64221/8440/4775/7869/5880/22854/6469/5727/2049/2041/2770/5921/6092/1947/81029/817/151449/6387/54434/6405/64218/658/5590/54437/8633/1969/8503/57522/816/9353/4233/8482/5296/1943/59277/4773/84628/23654/3845/55740/5170/57715/2042/5295/5879/4756/3985/84612/85464/7474/6259/387/…	121	T14d
Human Diseases	Cancer: overview	hsa05205	Proteoglycans in cancer	131/3898	204/8842	3.8624141214872396e-9	3.2927080385678715e-7	1.8702215746148738e-7	29102/1839/9475/3708/3480/3791/6608/7078/2335/7484/7057/1499/8325/6385/2719/7023/1634/3710/3709/10818/4659/6469/5727/81029/817/8321/3091/4193/7479/867/89780/3316/10855/7448/2260/8503/816/5605/84309/5567/4233/7422/7099/7483/5296/79923/60495/4609/3845/7475/6199/5170/7478/3690/5295/5879/11211/2817/22808/6198/80326/859/6548/7472/7474/960/51384/2535/4318/387/7855/4087/5336/5603/60/10000/6714/22800/747…	131	T14d
Cellular Processes	Cellular community - eukaryotes	hsa04510	Focal adhesion	129/3898	203/8842	1.3192317637970401e-8	8.997160629095814e-7	5.110287253445376e-7	3680/1286/9475/10319/284217/1293/3480/7414/5156/3791/3691/25759/2335/7057/5154/1499/256076/5906/894/3611/3914/2317/2324/3911/29780/4659/22798/5880/7094/1287/7791/3912/1299/1284/6464/1291/3913/3694/3381/22801/7448/83660/8503/4233/7422/5159/3915/3371/5602/5296/56034/85366/7424/2321/1297/5228/1101/5170/6696/3690/3676/5295/5879/1288/1282/859/824/1292/23396/4638/87/596/5155/387/56924/2013/131873/5601/…	129	T14d
Cellular Processes	Transport and catabolism	hsa04140	Autophagy - animal	110/3898	169/8842	2.3208830186304018e-8	1.3190351822549452e-6	7.491973253122701e-7	6233/26003/3708/64422/3480/23001/23710/83734/84938/4077/9706/440738/55102/2081/598/55054/440275/6794/23339/116442/9474/57521/7249/5562/64689/30849/3091/27072/1509/29982/6885/8503/9342/3667/1612/5605/5567/29110/140775/8660/5602/5296/57724/9821/3845/64798/6199/5170/3146/8878/81631/79065/5588/54541/5295/22808/6198/7879/5563/9842/84557/596/3630/64419/5861/5601/4218/10325/55823/10000/8417/81671/1508/2…	110	T14d
Environmental Information Processing	Signal transduction	hsa04310	Wnt signaling pathway	112/3898	174/8842	4.3159956687141525e-8	2.1025064614736085e-6	1.1942003053284272e-6	1454/9475/8312/81839/10297/2487/7088/7484/4919/1499/8325/147495/59352/894/57216/5176/4775/2033/5880/164284/81029/817/147111/8321/284654/64321/7479/89780/6932/343637/6885/4088/6423/816/5567/4772/6425/7483/5602/54894/144165/4773/8549/4609/7475/5467/51176/7478/1501/2239/5879/11211/79718/80326/1459/1488/7472/166336/11197/6422/23236/7474/51384/25805/2535/6259/387/7855/5601/6424/1387/5530/55366/1857/74…	112	T14d
Environmental Information Processing	Signal transduction	hsa04152	AMPK signaling pathway	83/3898	122/8842	6.689946421282075e-8	2.8515896620714844e-6	1.619671238836713e-6	5525/32/3480/5214/6720/2309/5521/31/51094/84699/5529/6794/5210/57521/2998/7249/5562/5208/9370/6885/8503/3667/148327/53632/1149/1978/8660/5296/1385/2203/90993/1938/6199/55012/5170/3953/5295/6198/948/5563/5523/55844/5105/890/3630/5209/5211/55437/4218/23417/8900/1080/10000/5468/8789/1994/5290/23216/5522/3643/5515/6009/51719/79966/10891/51422/29904/64764/7248/5293/5520/3172/9230/10645/2475/207/23411/…	83	T14d
Cellular Processes	Cell growth and death	hsa04110	Cell cycle	102/3898	158/8842	1.3893089700872757e-7	5.213793263067232e-6	2.961376633444577e-6	7043/1870/5525/55869/51434/23244/10912/10274/4172/7709/25836/4174/81620/546/894/1021/9184/27085/5347/8379/494551/5529/2033/4998/991/699/80174/990/29882/8881/29945/9587/4193/994/4088/51529/3066/10926/9126/898/8317/10403/701/902/472/5885/4609/23047/6502/7465/5111/4085/10735/7532/1111/27127/114799/23594/2810/85417/8318/890/10971/4087/5001/8900/4171/1387/11200/9319/7027/9133/7029/1874/1030/3065/5515/…	102	T14d
Human Diseases	Infectious disease: viral	hsa05165	Human papillomavirus infection	193/3898	333/8842	1.5289716313980152e-7	5.213793263067232e-6	2.961376633444577e-6	3680/1286/5525/56288/10319/8312/284217/3996/1293/23513/4851/10297/55502/3691/11317/2335/7484/7057/1740/1499/256076/8325/2778/894/1021/5521/3955/3914/84699/3911/5529/2033/22798/3456/7132/8717/1287/1147/7249/3912/81029/1299/4242/1284/55534/8321/578/1291/5590/3913/3454/5584/4193/50617/7479/3659/3694/7283/89780/245973/6932/3381/22801/7448/8503/8638/3066/10312/148327/9641/5605/5567/7422/5159/3915/1978…	193	T14d
Genetic Information Processing	Translation	hsa03013	Nucleocytoplasmic transport	37/1244	108/8842	8.385924417720973e-8	2.834442453189689e-5	2.4098498589871848e-5	25909/3836/9972/53371/9775/55705/4686/3837/64328/3842/23511/23225/23165/26019/57510/348995/51194/4928/10527/7175/9631/10526/57187/55161/57122/79902/3841/23214/51068/9688/5411/4116/129401/2733/402569/10250/4927	37	T1h
NA	NA	hsa04820	Cytoskeleton in muscle cells	60/1244	232/8842	1.1096366427553644e-6	1.8752859262565657e-4	1.5943726498537605e-4	9172/3680/830/4627/23002/375790/84676/1756/6385/23345/4000/10529/1730/22801/10398/85301/84033/51332/1290/4629/288/4635/3694/1286/57644/114793/287/1281/8516/2200/3696/3691/476/4628/84823/131873/2201/84467/4604/2006/8735/7134/6709/1289/825/1284/2026/3685/3930/6640/2335/255631/6383/9499/1293/22795/161176/284217/4619/1301	60	T1h
Environmental Information Processing	Membrane transport	hsa02010	ABC transporters	19/1244	45/8842	3.650124150370011e-6	4.112473209416879e-4	3.4964347124596945e-4	19/8714/26154/10057/10058/6833/20/5826/4363/64137/5243/22/23461/10060/21/23456/10257/10350/9429	19	T1h
Organismal Systems	Development and regeneration	hsa04360	Axon guidance	47/1244	184/8842	2.2653139181606136e-5	0.00167626	0.00142516	5361/3985/817/2047/6092/818/5291/5362/91653/6608/219699/9475/3984/2049/80031/223117/5921/10398/2045/2043/3983/5727/5170/22854/5894/84552/2534/2773/7976/5998/7222/6586/10509/8440/8829/5747/1946/9901/5781/5063/91584/64218/59277/9723/54434/4917/5293	47	T1h
Cellular Processes	Transport and catabolism	hsa04140	Autophagy - animal	44/1244	169/8842	2.4796708408735133e-5	0.00167626	0.00142516	5605/5599/55054/26003/27072/7249/10533/5291/3091/7248/440275/57617/64798/5562/9821/23339/2081/55578/64422/5170/6794/5894/598/55823/22808/23604/5602/55102/4218/5604/84938/9474/57448/1612/5515/81671/5289/7405/9110/6198/1509/23001/51100/5293	44	T1h
Human Diseases	Infectious disease: viral	hsa05165	Human papillomavirus infection	72/1244	333/8842	8.890607764404173e-5	0.00500838	0.00425813	5605/3680/1021/1387/7337/8992/5584/2778/23545/10297/7249/5291/7248/4851/472/1108/22801/545/1855/3912/8717/22798/5894/84552/890/3066/3694/3716/1286/3914/1741/7976/7187/1740/3955/8516/5604/3696/3691/131873/5933/23493/6654/5747/23513/9641/535/1284/1739/3685/1956/5925/8323/2335/3371/3910/5515/3516/5934/528/1293/55844/5829/284217/3909/6198/4242/4799/10319/5663/7450/5293	72	T1h
Cellular Processes	Cell growth and death	hsa04110	Cell cycle	40/1244	158/8842	1.1163875513766344e-4	0.00539056	0.00458306	55869/1021/1387/23244/7043/29945/6502/7027/996/472/5000/545/5591/993/25836/9184/7465/5347/890/4999/10971/3066/4088/29882/8881/5933/23047/11200/4172/546/494551/4174/1111/114799/10735/1874/5925/5515/5934/9232	40	T1h
Environmental Information Processing	Signaling molecules and interaction	hsa04512	ECM-receptor interaction	26/1244	89/8842	1.5358762077476835e-4	0.00648908	0.00551703	3680/375790/6385/158326/22801/3912/22798/3694/1286/3914/8516/3696/3691/3161/131873/1284/3685/2335/3371/80144/3910/1293/284217/3909/10319/7450	26	T1h
Environmental Information Processing	Signal transduction	hsa04330	Notch signaling pathway	20/1244	62/8842	2.0173577880477981e-4	0.0075763	0.00644139	1387/9612/79816/4851/6868/1855/1488/3066/7088/23385/3955/23493/2648/3516/54567/7090/4242/7091/83737/5663	20	T1h
Environmental Information Processing	Signal transduction	hsa04070	Phosphatidylinositol signaling system	27/1244	98/8842	3.3434144863828894e-4	0.011300740963974164	0.00960792	5297/9677/9162/4534/5291/3709/3636/5286/3635/200576/5332/8867/160851/23262/1607/5330/8898/8527/5305/139189/5289/3613/3710/9110/3633/55300/5293	27	T1h
NA	NA	hsa04820	Cytoskeleton in muscle cells	54/1112	232/8842	3.716138748598846e-6	5.97320219590592e-4	4.7392879758886863e-4	9172/4627/1756/23002/6385/3693/476/23345/25777/84823/1281/11155/2201/22801/114793/830/4703/4629/23224/1462/1293/84467/22989/1286/4633/4621/23500/7139/1730/2200/23353/3688/8516/131873/4625/84676/127294/3655/2335/2273/1837/288/7791/4619/2199/4635/1466/3908/7140/1284/1282/1634/1289/255631	54	T3h
Organismal Systems	Circulatory system	hsa04261	Adrenergic signaling in cardiomyocytes	40/1112	154/8842	4.1776864996413065e-6	5.97320219590592e-4	4.7392879758886863e-4	776/6330/775/1386/783/6331/2778/27092/476/818/9586/107/5294/5332/28227/6546/108/816/90993/4633/7139/64764/488/5578/3784/4625/1432/207/183/9254/5523/4635/5520/779/114/93589/113/5529/6262/11069	40	T3h
Organismal Systems	Development and regeneration	hsa04360	Axon guidance	45/1112	184/8842	6.110596371998115e-6	5.97320219590592e-4	4.7392879758886863e-4	5058/9475/5063/56288/5998/2045/7222/4773/818/3985/23380/2047/3983/23365/5727/8440/80031/2044/57522/816/6092/5361/10371/137970/6259/1969/10154/5894/22885/4917/5578/3688/6387/23654/9353/8829/5293/2043/5590/7225/84448/5335/387/2534/59277	45	T3h
Organismal Systems	Endocrine system	hsa04927	Cortisol synthesis and secretion	22/1112	65/8842	7.1750176527398435e-6	5.97320219590592e-4	4.7392879758886863e-4	776/3710/57552/775/1386/8913/2778/8911/8622/9586/107/5151/5332/108/90993/1586/64764/183/3708/779/114/113	22	T3h
Human Diseases	Cardiovascular disease	hsa05414	Dilated cardiomyopathy	29/1112	105/8842	2.5043217062131043e-5	0.00166788	0.00132334	776/7043/1756/775/783/2778/27092/3693/107/6546/22801/108/7042/4633/7139/488/3688/8516/4625/3655/183/1837/9254/779/3908/114/93589/113/6262	29	T3h
Organismal Systems	Endocrine system	hsa04911	Insulin secretion	25/1112	86/8842	3.51311195686149e-5	0.00194978	0.001547	776/3710/9699/775/1386/2778/476/818/9586/107/5332/108/6844/2645/816/90993/6804/64764/5578/6616/779/114/113/6262/11069	25	T3h
Genetic Information Processing	Translation	hsa03013	Nucleocytoplasmic transport	29/1112	108/8842	4.439231179764176e-5	0.00211181	0.00167556	3836/7514/3837/9972/4686/25909/5411/4116/57122/10250/79902/7175/3841/53371/59343/22916/9775/55705/65110/6613/3842/8021/23165/6396/55746/64328/3840/100101267/3838	29	T3h
Genetic Information Processing	Chromosome	hsa03083	Polycomb repressive complex	23/1112	83/8842	1.596519604080325e-4	0.00596166	0.00473013	57713/85015/3720/3607/7528/84456/2145/648/1876/57332/23512/3066/8473/22823/51460/10600/10238/1387/84333/2146/171023/1911/84678	23	T3h
Human Diseases	Cardiovascular disease	hsa05410	Hypertrophic cardiomyopathy	26/1112	99/8842	1.611259007401802e-4	0.00596166	0.00473013	776/7043/1756/775/783/27092/3693/6546/22801/7042/4633/7139/488/3688/8516/4625/5562/3655/1906/183/1837/9254/779/3908/93589/6262	26	T3h
Organismal Systems	Endocrine system	hsa04921	Oxytocin signaling pathway	35/1112	154/8842	3.032569082387617e-4	0.010098455044350764	0.00801237	4638/776/3710/5605/29904/775/783/6263/9475/2778/27092/4208/4773/91807/818/7226/107/283748/5294/5332/108/5604/816/5894/5578/5562/4882/9254/3708/779/114/93589/113/387/6262	35	T3h
Organismal Systems	Development and regeneration	hsa04360	Axon guidance	44/1137	184/8842	2.49481848510707e-5	0.00835764	0.00737941	5781/2047/1969/9723/223117/4917/4775/6405/10509/23365/7976/9475/56288/818/6092/2043/2049/1946/22885/2534/5747/3688/5362/5727/5894/2045/137970/659/10154/90249/9353/54434/5921/23654/8440/6608/56920/7852/8633/3983/10398/10371/9037/5063	44	T7d
NA	NA	hsa04820	Cytoskeleton in muscle cells	51/1137	232/8842	6.586941671878932e-5	0.0110331	0.00974174	9172/287/1756/161176/71/7414/8516/56776/7171/3680/2335/7139/4000/23345/476/23353/23439/6385/25777/2023/830/29766/85301/3688/1284/23224/84823/2201/4703/3676/84676/4625/23002/1281/84467/7058/288/114793/3930/1293/825/1299/4001/10398/3673/7140/1289/1282/1291/3728/4627	51	T7d
Environmental Information Processing	Signaling molecules and interaction	hsa04512	ECM-receptor interaction	24/1137	89/8842	2.585013008973507e-4	0.0236629	0.020893242171403262	9899/8516/3680/2335/3909/3913/6385/3381/3371/3688/1284/3676/3912/961/7058/158326/3161/1293/1299/3673/1282/80144/1291/7450	24	T7d
Cellular Processes	Transport and catabolism	hsa04148	Efferocytosis	36/1137	156/8842	2.8254206495136085e-4	0.0236629	0.020893242171403262	203859/19/1385/5781/23250/23659/5605/4775/51761/5604/196527/57617/818/343702/1849/6868/5747/8398/84465/5467/9392/121601/23200/488/961/27072/23355/80824/4953/10062/489/240/23166/5743/23339/63982	36	T7d
Environmental Information Processing	Signal transduction	hsa04070	Phosphatidylinositol signaling system	25/1137	98/8842	4.891331730389094e-4	0.0327719	0.0289361	9677/9162/5297/8527/23262/200576/4534/139189/5332/55300/3706/160851/3635/3709/9107/9110/253430/3631/8897/5305/3613/3632/3708/3710/3633	25	T7d
NA	NA	hsa04820	Cytoskeleton in muscle cells	75/1684	232/8842	7.23074920692665e-7	2.443993231941208e-4	1.7201571797530768e-4	830/161176/2026/3688/1282/23345/6385/9172/7273/476/287/11155/23002/4001/23500/3728/4628/9124/79188/1756/271/9499/3908/4607/825/255631/1674/127294/23353/3696/23439/1292/1286/7094/8572/1293/7111/1287/7058/4703/7170/29766/88/1281/2335/3672/3691/270/10529/7168/70/1291/6640/84823/6711/7139/3693/10611/51332/23224/58/84665/4633/64423/4604/22989/4627/1285/8516/9260/91977/288/284217/85301/1289	75	T8h
Genetic Information Processing	Translation	hsa03013	Nucleocytoplasmic transport	41/1684	108/8842	3.1020853831949408e-6	5.24252429759945e-4	3.6898489294845085e-4	4686/9775/3839/55705/10526/79902/57510/22916/9670/80145/11260/9631/23214/25909/3836/9972/59343/9939/23279/1915/22794/8021/23511/23165/10073/3837/4927/10250/129401/65109/7514/65110/53371/55161/51068/10762/9688/10527/23225/348995/5976	41	T8h
Environmental Information Processing	Signal transduction	hsa04070	Phosphatidylinositol signaling system	37/1684	98/8842	1.0755031912703936e-5	0.00117204	8.249194595368698e-4	139189/5579/84812/22876/3635/5728/5290/9110/117283/22908/23396/5289/9807/3633/23262/3636/5578/3709/3632/3631/8527/8526/200576/1608/9162/8503/3708/5335/5305/51196/1040/5330/5296/55300/160851/3706/5297	37	T8h
Human Diseases	Cardiovascular disease	hsa05410	Hypertrophic cardiomyopathy	37/1684	99/8842	1.4068339749270805e-5	0.00117204	8.249194595368698e-4	776/3688/7043/6546/10368/7273/6262/781/775/51422/5562/1756/489/9254/3908/4607/1674/3696/488/27092/5564/7170/53632/93589/3672/3691/779/7168/70/6640/7139/3479/3693/55799/4633/8516/284217	37	T8h
Cellular Processes	Transport and catabolism	hsa04140	Autophagy - animal	55/1684	169/8842	1.733790899469085e-5	0.00117204	8.249194595368698e-4	5605/6794/55823/57448/7248/5515/51100/84938/6885/8878/23001/57521/5728/5290/7249/8887/27072/7314/55578/9110/64121/26003/10000/5602/5289/79065/8417/55054/5562/3091/9821/23604/6198/11345/5599/6009/6199/5894/4893/8408/10133/23192/8503/3708/9706/64798/64422/3146/440275/5601/5296/5580/55255/115201/2475	55	T8h
Human Diseases	Drug resistance: antineoplastic	hsa01521	EGFR tyrosine kinase inhibitor resistance	31/1684	80/8842	3.0307108425482422e-5	0.00143769	0.00101189	5605/9470/5579/3084/5728/5290/673/10000/2549/5578/6198/3716/6714/399694/6199/5894/5154/7422/53358/4893/2263/8503/5335/3479/5159/2247/5296/5156/6655/2621/2475	31	T8h
Human Diseases	Cancer: overview	hsa05231	Choline metabolism in cancer	36/1684	99/8842	3.648716399433452e-5	0.00143769	0.00101189	5605/139189/5579/7248/5900/5290/7249/10000/5602/23396/3091/5578/6198/1119/8527/5599/8526/6009/6199/5894/5154/1608/9162/126969/4893/8503/5335/5159/5601/5296/5156/204962/6655/160851/2475/10810	36	T8h
Organismal Systems	Endocrine system	hsa04910	Insulin signaling pathway	46/1684	138/8842	4.2615796503541106e-5	0.00143769	0.00101189	5605/9470/2889/7248/5584/10580/57521/5290/7249/673/10000/5602/51422/5573/80201/5562/5257/3636/3632/6198/399694/23265/5599/6009/6199/5894/53358/2194/4893/2319/8503/5140/5590/5564/53632/3098/31/3101/2645/5601/6720/5296/5575/6655/5256/2475	46	T8h
Environmental Information Processing	Signal transduction	hsa04150	mTOR signaling pathway	51/1684	158/8842	4.432326859765192e-5	0.00143769	0.00101189	79726/5605/1855/9470/6794/5579/7248/1857/57521/5728/5290/7249/673/387/64121/10000/51606/5562/5578/6502/51256/51382/6196/6198/55615/528/6009/6199/55004/153129/5894/81617/2887/7481/4893/8408/253260/8503/7476/23175/9706/83667/64798/7473/3479/5296/4040/8649/6655/2475/9681	51	T8h
Organismal Systems	Environmental adaptation	hsa04710	Circadian rhythm	17/1684	34/8842	4.5023710970244834e-5	0.00143769	0.00101189	8864/8863/9975/9575/51422/1408/5562/1454/8454/1407/6097/5564/53632/8553/1453/4862/79365	17	T8h
Cellular Processes	Cellular community - eukaryotes	hsa04510	Focal adhesion	62/1684	203/8842	4.67885810620225e-5	0.00143769	0.00101189	5579/2889/7450/5908/5923/3688/1282/5728/5290/673/387/5058/10000/5602/23396/5747/87/894/3915/5578/6714/399694/5599/3908/3912/331/5894/5154/7410/7422/3696/53358/1292/1286/7094/8503/1293/1287/7058/2335/3672/2534/3691/1793/1291/3913/3479/5159/3693/5601/5829/5296/5156/4633/6655/3371/9475/1285/8516/29780/4638/284217	62	T8h
