## Supplementary Table 9 for "From silence to song: Testosterone triggers extensive transcriptional changes in the female canary HVC"

### Sheet: Sheet1
Assay	Probe ID	Target transcript accession ID	Target location of the transcript	Advanced Cell Diagnostics Cat No.	Channel
RNAScope ®2.0 HD assay	Tgu-AR	NM_001076688	838-1930	469741	-
	Tgu-SRD5A2	XM_002189086.1	67 - 747	495639	-
